# Integrating CSF and EV Proteomes Enhances Biomarker Discovery by Capturing Shared Variation Across Compartments

**DOI:** 10.64898/2026.09.30.754912

**Authors:** Bianca R. P. Brown, Xiaoting Li, Monica R Grasty, Andrew D Miranker, Gamze Gürsoy

## Abstract

Cerebrospinal fluid (CSF) contains brain derived proteins that can be leveraged as biomarkers for Alzheimer’s disease (AD) and other neurodegenerative diseases. However, converting protein intensities to a disease signal remains a challenge because physiology driven changes to the localization of proteins across CSF subcompartments are obscured when CSF is analyzed alone. Where subcompartment data, such as that from extracellular vesicles (EVs), are also measured, separate but parallel analyses of EVs and CSF can obscure their shared disease signal. Here, we present an integrated matrix factorization approach that combines proteomic signals from matched CSF and phosphatidylserine exposed EVs and nanoparticles (EV_ps_). In a ROS/MAP cohort of 48 participants, integrating CSF and EV_ps_ signals improved biological concordance across compartments and increased the number of candidate proteins distinguishing participants with AD from controls. Notably, the joint signal identified as many brain-related biomarker candidates as studies using substantially larger cohorts. By demonstrating that integration of CSF and EV_ps_ proteomes maximizes information from limited samples, this framework offers a path toward more efficient biomarker discovery across two compartments increasingly leveraged in neurodegenerative disease research.
