## Supplementary material for "Integrating CSF and EV Proteomes Enhances Biomarker Discovery by Capturing Shared Variation Across Compartments": Table S5

### Sheet: Sheet1
Set	Matrix	N_Proteins	Proteins	Mean	Median	SD	CI_Lower	CI_Upper
Set 1 (TRiC chaperonin)	CSF_raw	8	CCT2 CCT3 CCT4 CCT5 CCT6A CCT7 CCT8 TCP1	0.729551	0.786877	0.169136	0.663967	0.795135
Set 1 (TRiC chaperonin)	CSF_joint	8	CCT2 CCT3 CCT4 CCT5 CCT6A CCT7 CCT8 TCP1	0.966048	0.986254	0.0364044	0.951931	0.980164
Set 1 (TRiC chaperonin)	CSF_indiv	8	CCT2 CCT3 CCT4 CCT5 CCT6A CCT7 CCT8 TCP1	0.743542	0.82136	0.204533	0.664232	0.822851
Set 1 (TRiC chaperonin)	EV_raw	8	CCT2 CCT3 CCT4 CCT5 CCT6A CCT7 CCT8 TCP1	0.88483	0.886629	0.0339945	0.871649	0.898012
Set 1 (TRiC chaperonin)	EV_joint	8	CCT2 CCT3 CCT4 CCT5 CCT6A CCT7 CCT8 TCP1	0.9871	0.993367	0.0149694	0.981296	0.992905
Set 1 (TRiC chaperonin)	EV_indiv	8	CCT2 CCT3 CCT4 CCT5 CCT6A CCT7 CCT8 TCP1	0.935309	0.945791	0.0403258	0.919673	0.950946
Set 2 (40S Ribosome)	CSF_raw	20	RPS10 RPS11 RPS12 RPS13 RPS14 RPS15A RPS16 RPS18 RPS19 RPS2 RPS20 RPS25 RPS3 RPS3A RPS4X RPS5 RPS6 RPS7 RPS8 RPS9	0.548851	0.555535	0.123237	0.531215	0.566487
Set 2 (40S Ribosome)	CSF_joint	20	RPS10 RPS11 RPS12 RPS13 RPS14 RPS15A RPS16 RPS18 RPS19 RPS2 RPS20 RPS25 RPS3 RPS3A RPS4X RPS5 RPS6 RPS7 RPS8 RPS9	0.891771	0.938084	0.123412	0.87411	0.909432
Set 2 (40S Ribosome)	CSF_indiv	20	RPS10 RPS11 RPS12 RPS13 RPS14 RPS15A RPS16 RPS18 RPS19 RPS2 RPS20 RPS25 RPS3 RPS3A RPS4X RPS5 RPS6 RPS7 RPS8 RPS9	0.699313	0.719044	0.136069	0.67984	0.718785
Set 2 (40S Ribosome)	EV_raw	13	RPS10 RPS12 RPS13 RPS16 RPS18 RPS19 RPS2 RPS20 RPS3 RPS3A RPS5 RPS9 RPSA	0.166444	0.183413	0.19569	0.122323	0.210565
Set 2 (40S Ribosome)	EV_joint	13	RPS10 RPS12 RPS13 RPS16 RPS18 RPS19 RPS2 RPS20 RPS3 RPS3A RPS5 RPS9 RPSA	0.387051	0.640393	0.626095	0.245889	0.528214
Set 2 (40S Ribosome)	EV_indiv	13	RPS10 RPS12 RPS13 RPS16 RPS18 RPS19 RPS2 RPS20 RPS3 RPS3A RPS5 RPS9 RPSA	0.135779	0.168396	0.413885	0.0424624	0.229096
Set 3 (60S Ribosome)	CSF_raw	17	RPL11 RPL14 RPL15 RPL18A RPL23 RPL27A RPL28 RPL29 RPL3 RPL31 RPL4 RPL6 RPL7 RPL7A RPLP0 RPLP1 RPLP2	0.446601	0.490412	0.227519	0.408017	0.485185
Set 3 (60S Ribosome)	CSF_joint	17	RPL11 RPL14 RPL15 RPL18A RPL23 RPL27A RPL28 RPL29 RPL3 RPL31 RPL4 RPL6 RPL7 RPL7A RPLP0 RPLP1 RPLP2	0.531777	0.858925	0.62764	0.425338	0.638215
Set 3 (60S Ribosome)	CSF_indiv	17	RPL11 RPL14 RPL15 RPL18A RPL23 RPL27A RPL28 RPL29 RPL3 RPL31 RPL4 RPL6 RPL7 RPL7A RPLP0 RPLP1 RPLP2	0.682057	0.788832	0.26333	0.6374	0.726714
Set 3 (60S Ribosome)	EV_raw	6	RPL12 RPL14 RPL4 RPLP0 RPLP1 RPLP2	0.228979	0.263998	0.25108	0.0899359	0.368023
Set 3 (60S Ribosome)	EV_joint	6	RPL12 RPL14 RPL4 RPLP0 RPLP1 RPLP2	-0.151879	-0.309854	0.732069	-0.557286	0.253527
Set 3 (60S Ribosome)	EV_indiv	6	RPL12 RPL14 RPL4 RPLP0 RPLP1 RPLP2	0.281803	0.311791	0.308442	0.110993	0.452612
Set 4 (Proteasome core particle)	CSF_raw	15	PSMA1 PSMA2 PSMA3 PSMA4 PSMA5 PSMA6 PSMA7 PSMB1 PSMB2 PSMB3 PSMB4 PSMB5 PSMB6 PSMB7 PSMB8	0.748585	0.813477	0.194693	0.710907	0.786263
Set 4 (Proteasome core particle)	CSF_joint	15	PSMA1 PSMA2 PSMA3 PSMA4 PSMA5 PSMA6 PSMA7 PSMB1 PSMB2 PSMB3 PSMB4 PSMB5 PSMB6 PSMB7 PSMB8	0.973529	0.986187	0.0352672	0.966704	0.980354
Set 4 (Proteasome core particle)	CSF_indiv	15	PSMA1 PSMA2 PSMA3 PSMA4 PSMA5 PSMA6 PSMA7 PSMB1 PSMB2 PSMB3 PSMB4 PSMB5 PSMB6 PSMB7 PSMB8	0.51324	0.655058	0.364011	0.442795	0.583685
Set 4 (Proteasome core particle)	EV_raw	14	PSMA1 PSMA2 PSMA3 PSMA4 PSMA5 PSMA6 PSMA7 PSMB1 PSMB2 PSMB3 PSMB4 PSMB5 PSMB6 PSMB7	0.522051	0.559202	0.189441	0.482598	0.561504
Set 4 (Proteasome core particle)	EV_joint	14	PSMA1 PSMA2 PSMA3 PSMA4 PSMA5 PSMA6 PSMA7 PSMB1 PSMB2 PSMB3 PSMB4 PSMB5 PSMB6 PSMB7	0.980352	0.98957	0.0250092	0.975143	0.98556
Set 4 (Proteasome core particle)	EV_indiv	14	PSMA1 PSMA2 PSMA3 PSMA4 PSMA5 PSMA6 PSMA7 PSMB1 PSMB2 PSMB3 PSMB4 PSMB5 PSMB6 PSMB7	0.389185	0.427811	0.416156	0.302516	0.475853
Set 5 (Proteasome Cap)	CSF_raw	1	PSMC2	NA	NA	NA	NA	NA
Set 5 (Proteasome Cap)	CSF_joint	1	PSMC2	NA	NA	NA	NA	NA
Set 5 (Proteasome Cap)	CSF_indiv	1	PSMC2	NA	NA	NA	NA	NA
Set 5 (Proteasome Cap)	EV_raw	5	PSMC1 PSMC2 PSMC3 PSMC4 PSMC5	0.445325	0.45063	0.137934	0.346653	0.543998
Set 5 (Proteasome Cap)	EV_joint	5	PSMC1 PSMC2 PSMC3 PSMC4 PSMC5	0.898616	0.977902	0.123409	0.810335	0.986898
Set 5 (Proteasome Cap)	EV_indiv	5	PSMC1 PSMC2 PSMC3 PSMC4 PSMC5	0.397971	0.366678	0.332132	0.160378	0.635564
Set 6 (Collagen I)	CSF_raw	2	COL1A1 COL1A2	NA	NA	NA	NA	NA
Set 6 (Collagen I)	CSF_joint	2	COL1A1 COL1A2	NA	NA	NA	NA	NA
Set 6 (Collagen I)	CSF_indiv	2	COL1A1 COL1A2	NA	NA	NA	NA	NA
Set 6 (Collagen I)	EV_raw	0		NA	NA	NA	NA	NA
Set 6 (Collagen I)	EV_joint	0		NA	NA	NA	NA	NA
Set 6 (Collagen I)	EV_indiv	0		NA	NA	NA	NA	NA
Set 7 (Complement C8)	CSF_raw	3	C8A C8B C8G	0.466652	0.247929	0.417786	-0.571186	1.50449
Set 7 (Complement C8)	CSF_joint	3	C8A C8B C8G	0.758673	0.674736	0.208367	0.24106	1.27629
Set 7 (Complement C8)	CSF_indiv	3	C8A C8B C8G	0.318207	0.0223944	0.545889	-1.03786	1.67427
Set 7 (Complement C8)	EV_raw	0		NA	NA	NA	NA	NA
Set 7 (Complement C8)	EV_joint	0		NA	NA	NA	NA	NA
Set 7 (Complement C8)	EV_indiv	0		NA	NA	NA	NA	NA
Set 8 (AP2 Adapter complex)	CSF_raw	4	AP2A1 AP2A2 AP2B1 AP2M1	0.240603	0.246404	0.124644	0.109797	0.371408
Set 8 (AP2 Adapter complex)	CSF_joint	4	AP2A1 AP2A2 AP2B1 AP2M1	0.311713	0.515592	0.5793	-0.296225	0.919652
Set 8 (AP2 Adapter complex)	CSF_indiv	4	AP2A1 AP2A2 AP2B1 AP2M1	0.46576	0.517813	0.28051	0.171383	0.760137
Set 8 (AP2 Adapter complex)	EV_raw	5	AP2A1 AP2A2 AP2B1 AP2M1 AP2S1	0.364857	0.346173	0.124885	0.275519	0.454194
Set 8 (AP2 Adapter complex)	EV_joint	5	AP2A1 AP2A2 AP2B1 AP2M1 AP2S1	-0.152996	-0.506818	0.847248	-0.759081	0.453089
Set 8 (AP2 Adapter complex)	EV_indiv	5	AP2A1 AP2A2 AP2B1 AP2M1 AP2S1	0.516347	0.567897	0.182918	0.385495	0.647199
Set 9 (Complement C1Q)	CSF_raw	3	C1QA C1QB C1QC	0.985506	0.982054	0.00613738	0.97026	1.00075
Set 9 (Complement C1Q)	CSF_joint	3	C1QA C1QB C1QC	0.999794	0.999736	0.00017868	0.99935	1.00024
Set 9 (Complement C1Q)	CSF_indiv	3	C1QA C1QB C1QC	0.961707	0.948344	0.023843	0.902478	1.02094
Set 9 (Complement C1Q)	EV_raw	0		NA	NA	NA	NA	NA
Set 9 (Complement C1Q)	EV_joint	0		NA	NA	NA	NA	NA
Set 9 (Complement C1Q)	EV_indiv	0		NA	NA	NA	NA	NA
Set 10 (Fibrinogen)	CSF_raw	3	FGA FGB FGG	0.929439	0.904497	0.0501561	0.804844	1.05403
Set 10 (Fibrinogen)	CSF_joint	3	FGA FGB FGG	0.992209	0.989363	0.00674642	0.97545	1.00897
Set 10 (Fibrinogen)	CSF_indiv	3	FGA FGB FGG	0.89606	0.868772	0.0812731	0.694167	1.09795
Set 10 (Fibrinogen)	EV_raw	3	FGA FGB FGG	0.859162	0.81882	0.0851328	0.647681	1.07064
Set 10 (Fibrinogen)	EV_joint	3	FGA FGB FGG	0.976031	0.983273	0.0206822	0.924654	1.02741
Set 10 (Fibrinogen)	EV_indiv	3	FGA FGB FGG	0.951057	0.947297	0.0340692	0.866424	1.03569
Set 11 (Prefoldin)	CSF_raw	3	PFDN1 PFDN2 PFDN5	0.524019	0.541397	0.0892564	0.302294	0.745745
Set 11 (Prefoldin)	CSF_joint	3	PFDN1 PFDN2 PFDN5	0.988536	0.989515	0.00991591	0.963904	1.01317
Set 11 (Prefoldin)	CSF_indiv	3	PFDN1 PFDN2 PFDN5	0.0308532	0.0230091	0.204699	-0.477647	0.539353
Set 11 (Prefoldin)	EV_raw	4	PFDN1 PFDN2 PFDN5 PFDN6	0.413293	0.406718	0.179955	0.224442	0.602144
Set 11 (Prefoldin)	EV_joint	4	PFDN1 PFDN2 PFDN5 PFDN6	0.551318	0.632232	0.401586	0.129879	0.972757
Set 11 (Prefoldin)	EV_indiv	4	PFDN1 PFDN2 PFDN5 PFDN6	0.707869	0.765547	0.229103	0.46744	0.948297
Set 12 (Tubulin)	CSF_raw	9	TUBA1C TUBA4A TUBAL3 TUBB TUBB2A TUBB2B TUBB3 TUBB4A TUBB4B	0.408033	0.575598	0.453106	0.254724	0.561342
Set 12 (Tubulin)	CSF_joint	9	TUBA1C TUBA4A TUBAL3 TUBB TUBB2A TUBB2B TUBB3 TUBB4A TUBB4B	0.366201	0.962715	0.779477	0.102464	0.629938
Set 12 (Tubulin)	CSF_indiv	9	TUBA1C TUBA4A TUBAL3 TUBB TUBB2A TUBB2B TUBB3 TUBB4A TUBB4B	0.54986	0.609834	0.294247	0.450301	0.649419
Set 12 (Tubulin)	EV_raw	8	TUBA1C TUBA4A TUBB TUBB2A TUBB2B TUBB3 TUBB4A TUBB4B	0.160211	0.250096	0.432699	-0.0075723	0.327994
Set 12 (Tubulin)	EV_joint	8	TUBA1C TUBA4A TUBB TUBB2A TUBB2B TUBB3 TUBB4A TUBB4B	0.135478	0.743731	0.896453	-0.21213	0.483086
Set 12 (Tubulin)	EV_indiv	8	TUBA1C TUBA4A TUBB TUBB2A TUBB2B TUBB3 TUBB4A TUBB4B	0.244373	0.29546	0.40859	0.085938	0.402808
Set 13 (V-ATPase)	CSF_raw	5	ATP6V1A ATP6V1B2 ATP6V1E1 ATP6V1G1 ATP6V1H	0.511623	0.463026	0.136143	0.414232	0.609014
Set 13 (V-ATPase)	CSF_joint	5	ATP6V1A ATP6V1B2 ATP6V1E1 ATP6V1G1 ATP6V1H	0.790804	0.851761	0.229244	0.626813	0.954796
Set 13 (V-ATPase)	CSF_indiv	5	ATP6V1A ATP6V1B2 ATP6V1E1 ATP6V1G1 ATP6V1H	0.615644	0.599225	0.126503	0.525149	0.706139
Set 13 (V-ATPase)	EV_raw	10	ATP6V0A1 ATP6V0D1 ATP6V1A ATP6V1B2 ATP6V1C1 ATP6V1E1 ATP6V1F ATP6V1G1 ATP6V1G2 ATP6V1H	0.262374	0.265474	0.23617	0.19142	0.333327
Set 13 (V-ATPase)	EV_joint	10	ATP6V0A1 ATP6V0D1 ATP6V1A ATP6V1B2 ATP6V1C1 ATP6V1E1 ATP6V1F ATP6V1G1 ATP6V1G2 ATP6V1H	0.572288	0.856999	0.626165	0.384167	0.760409
Set 13 (V-ATPase)	EV_indiv	10	ATP6V0A1 ATP6V0D1 ATP6V1A ATP6V1B2 ATP6V1C1 ATP6V1E1 ATP6V1F ATP6V1G1 ATP6V1G2 ATP6V1H	0.293531	0.323145	0.409482	0.170509	0.416553
