## Supplementary material for "Integrating CSF and EV Proteomes Enhances Biomarker Discovery by Capturing Shared Variation Across Compartments": Table S8

### Sheet: Sheet1
Study	Sample	Platform	Sample size	Age	Phenotype (diagnosis)	Statistics and significance criteria	Protein measured	Identified DE Proteins
Dammer et al 2024	CSF	TMT-MS	Total : 300 (AD: 160; Control: 140)		AD vs controls	Bonferroni (two-­ tailed t test)	2195 (observed in >= 25% samples)	1288 (FDR < 0.05)
Tijms et al 2023	CSF	TMT-MS	Total : 606 (AD: 419; Control: 187)		AD vs controls	Un-corrected p-value (Kruskal–Wallis tests)	1309 (observed in all samples)	419 (p.control.vs.all.AD <= 0.05)
Visser et al 2022	CSF	TMT-MS (ADNI cohort: targeted; EMIF-AD MBD: untargeted)	ADNI cohort: 253 (Control: 49 A+t-: 84 A+t+: 120) EMIF-AD MBD: 310 (Control: 82 A+t-: 77. A+t+: 151)		AT (Amyloid; tau) & cognitive performance	Un-corrected p-value (ANOVA correcting for age and gender)	1502 (targeted 248 proteins in ADNI + targeted and untargeted 1458 proteins in EMIF-AD MBD observed in >= 30% of samples)	435 (AD.with.normal.t.tau: 340; AD.with.increased.t.tau: 201)
Bader et al 2020	CSF	LC-MS/MS (DIA)	Sweden cohort: 60 (AD: 29; Control: 31)		AD vs controls	Un-corrected p-value (two-­ tailed t test)	1484 (> 20 observations across the entire dataset)	526 (p.value < 0.05)
Markov et al 2025	Prefrontal cortex	DIA LC-MS	ROSMAP cohort: 302 (Control: 81 ; AD: 221)		AD vs controls	FDR; linear model (limma) adjusted for age, sex, estimated neuronal proportion, and post-mortem interval (PMI)	1,291 (excluding proteins with >20% missing data)	76 (FDR < 0.1)

### Sheet: Protein_Counts
Protein	Bader2020	Visser2022	Tijms2023	Dammer2024	Ours_CSF_joint	Ours_CSF_raw	Brain_study
SERPINB6	1	0	1	1	0	0	0
SKP1	1	1	1	1	1	0	0
IGLV4-69	1	0	1	0	0	0	0
IGLV7-46	1	0	1	0	0	0	0
IGLV3-9	1	0	0	0	0	0	0
IGKV2-28;IGKV2D-28	1	0	0	0	0	0	0
IGHV4-4	1	0	0	0	0	0	0
IGKV2D-24;IGKV2-24	1	0	0	0	0	0	0
IGHV3OR16-12	1	0	0	0	0	0	0
TXNRD1	1	0	0	1	0	0	0
SPP1	1	1	1	1	1	1	0
IGKV3D-15	1	0	0	0	0	0	0
KHSRP;FUBP1;FUBP1;KHSRP;KHSRP;KHSRP;KHSRP;FUBP1;FUBP1	1	0	0	0	0	0	0
CHI3L1	1	1	1	1	1	1	0
CDH1	1	0	1	0	0	0	0
VASN	1	1	1	1	1	0	0
RRBP1	1	0	0	0	0	0	0
SORCS3	1	1	1	1	1	0	0
COL5A1	1	0	0	1	0	0	0
CPB2	1	1	1	0	1	0	0
NBL1	1	1	0	1	1	0	0
COL15A1	1	0	0	1	0	0	0
KRT81;KRT86;KRT83;KRT81	1	0	0	0	0	0	0
CLCNKB	1	0	0	0	0	0	0
EFHD1;EFHD1;EFHD2;PP1187;EFHD2;EFHD1;EFHD1	1	0	0	0	0	0	0
PCMT1	1	1	0	1	0	0	0
NRN1	1	1	0	1	1	0	0
IGKV3D-11;IGKV3-11	1	0	0	0	0	0	0
IGHV3-49	1	0	1	0	0	0	0
CAMK2G	1	0	1	1	0	0	0
NLGN4X;NLGN4X;NLGN4X;NLGN4Y;NLGN4Y	1	0	0	0	0	0	0
DBI	1	0	1	1	0	0	0
FAIM2	1	1	0	1	0	0	0
RGMA	1	1	0	1	0	0	0
GPI	1	1	1	1	0	0	0
ARPC4-TTLL3;ARPC4-TTLL3;ARPC4;ARPC4;ARPC4;ARPC4	1	0	0	0	0	0	0
IGHV3-15	1	0	1	0	0	0	0
SEZ6L2	1	1	0	1	1	1	0
CRTAC1	1	1	0	1	1	1	0
IGHV3OR16-9	1	0	0	0	0	0	0
NRXN1	1	1	0	1	1	1	0
HEPH	1	0	0	0	0	0	0
LAMB4	1	0	0	0	0	0	0
NCAM1	1	1	0	1	1	0	0
IGKV6-21	1	0	0	0	0	0	0
NRXN3	1	1	0	1	1	1	0
IGHV1-24	1	0	0	0	0	0	0
IGHV4-28	1	0	0	0	0	0	0
IGHV3-35	1	0	1	0	0	0	0
IGHV3-38	1	0	0	0	0	0	0
IGHV5-51	1	0	1	0	0	0	0
IGKV1-8	1	0	0	0	0	0	0
FCGR3A	1	0	1	1	1	0	0
NPTXR	1	1	1	0	1	0	0
NTRK3	1	1	0	1	0	0	0
;PRRT2;PRRT2;PRRT2;PRRT2;PRRT2	1	0	0	0	0	0	0
STMN3	1	0	0	1	0	0	0
IGHV3-64D	1	0	1	0	0	0	0
IGHV5-10-1	1	0	0	0	0	0	0
PRNP	1	1	0	1	1	1	0
SELENOS	1	0	0	0	0	0	0
TRBV7-2	1	0	0	0	0	0	0
VSTM2B	1	1	0	1	1	0	0
SCN1B	1	0	0	1	0	0	0
PPP5C	1	0	1	1	1	0	0
IGHA1	1	0	0	0	0	0	1
STMN1	1	0	1	1	0	0	0
APLP1	1	1	0	1	1	0	1
ADGRB2	1	1	0	0	0	0	0
IGKV2-29	1	0	0	0	0	0	0
COL16A1	1	0	0	1	0	0	0
WBP2	1	0	1	1	0	0	0
IGLON5	1	0	0	1	0	0	0
SEZ6L	1	1	0	1	1	0	0
APOD	1	1	0	1	1	0	0
FAM3C	1	1	0	1	1	0	0
FHAD1	1	0	0	0	0	0	0
KIAA0319L	1	0	0	1	0	0	0
EPHA4	1	1	0	1	1	0	1
SLITRK2	1	0	0	0	0	0	0
CD59	1	1	0	1	1	0	0
BMP1	1	0	0	0	0	0	0
NELL2	1	1	0	1	1	0	0
PCDH9	1	0	0	1	0	0	0
UNC5D	1	1	0	1	0	0	0
CACNA2D2	1	1	0	1	0	0	0
TGOLN2	1	1	0	1	1	1	0
ADAM22	1	1	0	1	1	0	0
NRXN2	1	1	0	1	1	0	0
PTPRF	1	1	0	1	1	1	0
NRCAM	1	1	0	1	0	0	0
CPLX1	1	0	0	0	0	0	0
CDH6	1	1	0	1	0	0	0
COL12A1	1	0	1	1	0	0	0
ADAM28	1	0	1	1	0	0	0
IMPA1	1	1	1	1	0	0	0
KIAA1549L	1	1	0	1	1	0	0
CALM2;CALM1;CALM2;CALM1;CALM2;CALM3	1	0	0	0	0	0	0
DCC	1	1	1	0	0	0	0
TYRO3	1	1	0	1	1	0	0
ADAM23	1	1	0	1	0	0	0
NRP1	1	0	0	1	0	0	0
DLD	1	0	1	1	0	0	0
DPP6	1	1	0	1	0	0	0
LSAMP	1	1	0	1	1	0	1
HAGH	1	0	1	1	1	0	0
SCN3B	1	1	1	1	0	0	0
TMEM25	1	0	0	1	0	0	0
NPEPPS	1	0	1	1	0	0	0
NCAM2	1	0	1	1	1	0	0
PITPNA	1	0	0	1	0	0	1
DDB1	1	0	0	1	0	0	0
CFD	1	1	0	1	1	1	0
MFGE8	1	1	0	1	0	0	0
UBC	1	0	0	1	0	0	0
MYDGF	1	1	0	1	1	0	0
ST13	1	0	1	1	0	1	0
GFRA2	1	1	0	1	1	1	0
NCAN	1	1	0	1	1	1	0
PCYOX1	1	0	0	0	0	0	0
SPINT2	1	1	0	1	1	0	0
B4GAT1	1	1	0	1	1	1	0
SUSD5	1	1	0	1	1	0	0
SERPINA10	1	0	0	0	0	0	0
SYNE3	1	0	0	0	0	0	0
MST1	1	1	1	0	0	0	0
CUTA	1	1	0	1	1	0	0
TNFRSF21	1	1	0	1	1	1	0
AMPH	1	0	0	1	0	0	0
KLKB1	1	0	1	0	0	0	0
DDAH1	1	0	1	1	1	0	0
LY6H	1	1	0	1	1	0	0
ADGRL1	1	1	0	1	1	0	0
CLSTN1	1	1	0	1	1	1	0
LOXL1	1	0	0	1	0	0	0
ZNF511-PRAP1;PRAP1;PRAP1	1	0	0	0	0	0	0
RTN4R	1	0	1	0	0	0	0
F2	1	1	1	0	1	0	0
TMEM189-UBE2V1;UBE2V1;UBE2V1;UBE2V1;UBE2V1	1	0	0	0	0	0	0
NSF	1	0	1	1	0	0	0
KIF5A	1	0	0	0	0	0	0
RGMB	1	1	0	1	0	0	0
EPHA10	1	0	0	1	0	0	0
CDH8	1	1	1	0	0	0	0
PPP1R1B	1	0	1	0	0	0	0
PARK7	1	1	1	1	0	0	0
SERPINC1	1	1	1	0	1	0	0
SERPINA1	1	1	0	1	1	0	0
KLK11	1	0	0	0	0	0	0
A1BG	1	0	0	0	0	0	0
MASP2	1	0	0	0	0	0	0
MATN2	1	0	0	1	0	0	0
SERPINA3	1	1	0	1	1	0	1
APOE	1	1	0	1	1	0	0
CHL1	1	1	0	1	0	0	0
AMBP	1	1	1	0	1	0	0
APOL1	1	0	0	0	0	0	0
PCDH17	1	1	1	1	0	0	0
ALB	1	1	1	0	1	0	1
EPHB6	1	1	0	1	0	0	0
ADAMDEC1	1	0	0	0	0	0	0
VGF	1	1	1	0	0	0	0
GC	1	1	1	0	1	0	0
LCAT	1	1	1	0	1	1	0
APP	1	1	0	1	1	1	1
ANGPTL7	1	0	0	0	0	0	0
PCDH7	1	1	0	1	0	0	0
SERPINA5	1	1	1	0	1	1	0
SCG5	1	1	0	1	1	0	0
CCK	1	1	0	1	1	0	0
SH3BGRL	1	0	1	1	0	0	0
ENO1	1	0	1	1	1	0	0
B3GALNT1	1	1	0	1	0	0	0
PALM	1	0	0	1	0	0	0
CPD	1	1	0	1	0	0	0
SERPINA6	1	1	1	0	1	0	0
MMP2	1	1	0	1	1	1	0
NFASC	1	1	0	1	0	0	0
SERPINF2	1	1	1	0	1	0	0
CSF1	1	0	1	1	1	0	0
SLITRK5	1	1	0	0	0	0	0
PCDH8	1	1	0	1	0	0	0
MPZL1	1	0	0	0	0	0	0
LDHA	1	1	1	1	0	0	0
GSR	1	0	1	1	0	0	0
SOD1	1	1	1	1	0	0	0
CP	1	0	0	0	0	0	0
HPRT1	1	1	1	1	0	0	0
GOT2	1	1	1	1	0	0	0
PGK1	1	1	1	1	0	1	0
CHGA	1	1	0	1	1	0	0
LAMP1	1	0	1	1	1	1	0
FGFR1	1	1	0	1	1	0	0
F12	1	0	1	0	0	0	0
CKB	1	0	1	1	1	1	0
SCG2	1	1	1	0	1	0	0
IGFBP2	1	0	1	1	1	0	0
C3	1	0	0	1	0	0	1
PAM	1	1	0	1	1	1	0
KNG1	1	1	1	0	0	0	0
CALCA	1	0	0	0	0	0	0
IDS	1	1	0	1	1	0	0
IGKV1D-33;IGKV1-33	1	0	0	0	0	0	0
IGKV1-39;IGKV1D-39	1	0	0	0	0	0	0
IGKV1-5	1	0	0	0	0	0	0
PTPRG	1	1	0	1	1	0	0
IGKV3-15	1	0	0	1	0	0	0
IGLV1-47	1	0	1	0	0	0	0
PTPRZ1	1	0	1	1	1	1	0
IGLV3-25	1	0	0	0	0	0	0
IGHV3-30;IGHV3-30-5	1	0	0	0	0	0	0
OMG	1	1	0	1	1	1	0
IGHV2-70	1	0	0	0	0	0	0
IGFBP6	1	1	1	0	1	0	0
IGHG1	1	1	0	0	0	0	0
CALR	1	1	0	1	1	0	0
SERPINA4	1	1	1	0	1	0	0
APOA1	1	0	1	0	0	0	0
AXL	1	1	0	1	1	1	0
APOA2	1	0	0	0	0	0	0
PRDX2	1	0	1	1	1	0	0
MAN2A2	1	1	0	1	1	0	0
EFNB2	1	1	0	1	1	0	0
CDH4	1	1	0	1	1	1	0
FN1	1	1	0	1	0	0	0
CDH13	1	1	0	1	1	0	0
YWHAG	1	0	1	1	1	0	0
APLP2	1	1	0	1	1	1	0
PRDX1	1	0	1	1	1	0	0
TTR	1	1	0	0	0	0	0
LMAN2	1	1	0	1	1	0	0
HABP2	1	1	1	0	1	0	0
NPTX1	1	1	1	0	1	0	0
ATP6AP1	1	1	0	1	1	0	0
NTRK2	1	1	0	1	1	0	0
ALDOA	1	0	1	1	0	0	0
SOD2	1	0	1	1	0	0	1
TMEM132A	1	1	0	1	1	1	0
HRG	1	1	1	0	0	0	0
VWF	1	1	0	1	0	0	0
ATP1B1	1	0	1	1	0	0	0
PRRT3	1	1	0	1	1	0	0
GPR158	1	1	0	1	1	0	0
NEGR1	1	1	0	1	1	0	0
HS6ST3	1	1	0	1	1	1	0
CADM2	1	1	0	1	1	0	0
FABP3	1	1	1	1	0	0	0
REG1A	1	0	0	0	0	0	0
CADM4	1	1	0	1	1	0	0
SERPINA7	1	1	0	0	0	0	0
CD99L2	1	1	0	1	1	1	0
BCHE	1	0	0	0	0	0	0
SCG3	1	1	0	1	1	0	0
IGKV2-30	1	0	0	0	0	0	0
NEO1	1	1	0	1	1	0	0
IGSF8	1	1	0	1	1	0	0
IGSF21	1	1	0	1	1	0	0
LDHB	1	1	1	1	0	0	0
ST6GAL2	1	1	0	1	1	0	0
CNDP1	1	1	0	1	1	0	0
CGREF1	1	1	0	1	1	0	0
CLSTN3	1	1	0	1	1	1	0
SOD3	1	0	0	1	0	0	0
CFH	1	0	0	1	0	0	0
MMRN2	1	1	0	1	1	0	0
KRT16	1	0	0	0	0	0	0
ENO2	1	0	1	1	0	0	0
GSTP1	1	0	1	1	0	0	0
FRRS1L	1	1	0	1	1	0	0
PDGFRB	1	0	0	1	0	0	0
LTA4H	1	0	0	1	0	1	0
ALDOC	1	0	1	1	0	0	0
IGLC3	1	0	1	0	0	0	0
NTM	1	1	0	1	1	0	0
TXN	1	0	1	1	0	0	0
MAPT	1	1	1	1	0	0	1
FETUB	1	1	1	0	1	0	0
HSPA5	1	1	0	1	0	0	0
CNTNAP2	1	1	0	1	1	0	0
SLC39A10	1	1	0	1	1	1	0
HEG1	1	1	0	1	1	1	0
ICAM5	1	1	0	1	1	0	0
ACYP1	0	1	1	1	1	0	0
CARTPT	0	1	1	1	1	0	0
HDHD2	0	1	1	1	1	0	0
VCAN	1	0	1	1	0	0	0
HSPE1	0	1	1	1	1	0	0
MIF	1	0	1	1	0	0	0
PKM	1	0	1	1	0	0	0
HSP90B1	1	0	0	1	0	0	0
CPB1	1	0	1	1	0	0	0
CSF2RA	1	0	0	1	0	0	0
NQO2	1	0	0	1	0	0	0
FAH	1	0	0	1	0	0	0
GOT1	1	1	1	1	0	0	0
SMPD1	1	0	0	0	0	0	0
GAP43	1	0	1	1	0	0	0
SORCS2	0	1	1	1	1	0	0
LGALS3	1	0	0	1	0	0	0
YWHAB	0	1	1	1	1	0	1
YWHAE	0	1	1	1	1	0	0
PGAM1	1	0	1	1	0	0	0
IGKV3-7	1	0	1	0	1	0	0
CSPG5	1	1	0	0	1	0	0
HK1	1	0	1	1	0	0	0
ORM2	1	1	1	0	0	0	0
ITIH1	1	0	0	0	0	0	0
RAB4A	1	0	0	0	0	0	0
SYT1	1	1	1	1	0	0	0
CCL14	1	0	0	1	1	0	0
CALB2	1	0	1	1	0	0	0
IGHV1-2	1	0	0	0	0	0	0
LYZ	1	0	0	1	1	1	0
ENOPH1	1	0	0	1	1	0	0
FBLN1	1	0	0	1	1	1	0
CD55	1	0	0	1	1	0	0
PSAP	1	0	0	1	1	0	0
NXPH1	1	0	0	1	1	0	0
CFI	1	0	1	0	1	0	0
PCSK1	1	1	1	0	0	0	0
THY1	1	1	0	0	1	0	0
PEBP1	1	0	1	1	0	0	0
C8B	1	1	0	0	1	0	0
CORO1A	1	0	1	1	0	1	0
CASP14	1	0	0	0	0	0	0
L1CAM	1	1	0	1	0	0	0
DKK3	1	0	0	1	1	0	0
GRIA4	1	1	0	0	1	0	0
AGRN	1	0	0	1	1	0	0
SAA4	1	1	0	0	0	0	0
TIE1	1	0	1	1	0	0	0
MYH11	1	0	0	0	0	0	0
PLXNB2	1	0	0	1	1	0	0
GPR37	1	0	0	1	1	0	0
MDH1	1	0	1	1	0	0	0
MDH2	1	0	0	1	0	0	0
CD200	1	1	1	0	0	0	0
SEMA7A	1	1	0	0	1	0	0
AFM	1	1	1	0	0	0	0
PPIC	1	0	0	1	0	0	0
NPTX2	1	1	1	1	0	0	0
NOV	1	0	0	0	0	0	0
MARCKSL1	1	0	0	1	0	0	0
PLG	1	1	0	0	1	0	0
SGSH	1	0	0	0	0	0	0
IGLV3-19	1	0	1	0	1	0	0
EFNA3	1	0	0	0	0	0	0
IGHV3-7	1	0	1	0	1	0	0
CTSC	1	0	1	0	0	0	0
CACNA2D1	1	1	0	1	0	0	0
IGKC	1	0	1	0	1	0	0
CDH11	1	0	0	1	0	0	0
IGHG2	1	0	1	0	1	0	0
TPI1	1	1	1	1	0	0	0
ACTB;ACTG1	1	0	0	0	0	0	0
SST	1	0	1	0	0	0	0
IGHG3	1	0	1	0	1	0	0
PPIA	1	0	1	1	0	0	0
FKBP1A	1	0	0	0	0	0	0
GRB2	1	0	0	1	0	0	0
YWHAZ	1	1	1	1	0	0	0
CXADR	1	0	0	1	0	0	0
APCS	1	0	1	0	1	0	0
GSTO1	1	0	1	1	0	0	0
GPLD1	1	0	1	0	0	0	0
BASP1	1	1	1	1	0	0	0
APOH	1	0	1	0	1	0	0
FABP5	1	0	1	1	0	0	0
NOTCH2	1	1	0	1	0	0	0
RBP4	1	0	1	0	1	0	0
FMOD	1	0	0	0	0	0	0
ORM1	1	0	1	0	1	0	0
DPT	1	0	0	0	0	0	0
PCDH1	1	0	0	1	0	0	0
FAM69C	1	0	0	0	0	0	0
GALNT2	1	0	0	1	0	0	0
GALNT1	1	0	0	1	0	0	0
AHSG	1	0	1	0	1	0	0
TF	1	1	0	0	1	0	1
HPX	1	1	0	0	1	0	0
SELENBP1	1	1	1	1	0	0	0
CHIT1	1	0	1	1	0	0	0
ANG	1	1	0	0	1	1	0
CAMK2B	1	1	1	1	0	0	0
TPBG	1	1	0	1	0	0	0
CHGB	1	1	0	0	1	0	0
BLMH	1	1	1	1	0	0	0
SERPING1	1	0	0	1	1	0	0
EIF3A;EIF3A;MAP7D2;MAP7D2;MAP7D2;MAP7D2	1	0	0	0	0	0	0
MLEC	1	0	0	1	0	0	0
GAS6	1	0	0	1	0	0	0
CLEC3B	1	0	0	1	1	0	0
ITIH4	1	0	0	0	0	0	0
CRYM	1	0	1	1	0	0	0
OPCML	1	1	0	1	0	0	0
TMEM132D	1	0	0	1	0	0	0
PEA15	1	0	1	1	0	0	0
PTPRR	1	0	0	1	0	0	0
RCN1	1	0	0	1	0	0	0
SHH	1	0	0	0	0	0	0
SERPIND1	1	0	1	0	1	0	0
ADIPOQ	1	1	0	0	0	0	0
IGKV4-1	1	0	1	0	1	0	0
IGFBP7	1	0	0	0	0	0	0
APOA4	1	0	1	0	1	0	0
MAN2A1	1	0	0	1	0	0	0
RNASE1	1	0	0	1	1	1	0
RTN1	1	0	0	1	0	0	0
PTPRN	1	1	1	0	0	0	0
AOC3	1	0	0	0	0	0	0
COL6A3	1	0	0	1	1	0	0
PLCH1	1	0	0	0	0	0	0
PKDCC	1	0	0	0	0	0	0
FBLN7	1	1	0	1	0	0	0
ACTBL2	1	0	0	1	0	0	0
C4orf48	1	1	0	1	0	0	0
LAMP2	1	0	0	1	1	0	0
MIA3	1	0	0	1	0	0	0
C6	1	1	0	0	1	0	0
GM2A	1	0	0	1	1	0	0
KIAA0319	1	1	0	0	0	0	0
C1QL3	1	1	1	0	0	0	0
LRP11	1	1	0	1	0	0	0
DMKN	1	0	0	1	0	0	0
CDH2	1	0	0	1	1	1	0
GALNT17	1	0	0	1	0	0	0
FSTL4	1	0	0	0	0	0	0
C11orf87	1	0	0	1	0	0	0
CASC4	1	0	0	1	0	0	0
CSPG4	1	0	0	1	0	0	0
FAM198B	1	1	0	0	0	0	0
PTPRD	1	0	0	1	1	1	0
ISLR2	1	0	0	1	0	0	0
SHISA6	1	0	0	1	0	0	0
RNASE4	1	0	0	1	1	1	0
MAATS1	1	0	0	0	0	0	0
VMO1	1	0	0	0	0	0	0
TMED4	1	1	0	1	0	0	0
THBS2	1	0	0	1	1	1	0
GPR180	1	0	0	1	0	0	0
CBLN2	1	0	0	0	0	0	0
IL6ST	1	0	0	1	1	0	0
CNTN4	1	1	0	1	0	0	0
LUM	1	0	1	0	1	0	0
CACNA2D3	1	1	0	1	0	0	0
SIRPA	1	0	0	1	1	0	0
CPXM2	1	0	0	1	0	0	0
DPP10	1	0	0	1	0	0	0
LRTM2	1	1	0	1	0	0	0
XXYLT1	1	1	0	1	0	0	0
SEMA6D	1	0	0	1	0	0	0
NLGN2	1	0	0	1	0	0	0
HSPG2	1	0	0	1	1	1	0
IL31RA	1	0	0	0	0	0	0
CNTN1	1	0	0	1	1	0	0
SNED1	1	0	1	1	0	0	0
CANT1	1	1	0	1	0	0	0
MERTK	1	0	0	1	1	0	0
SORCS1	1	1	1	0	0	0	0
POMGNT1	1	1	0	1	0	0	0
TNR	1	0	0	1	0	0	0
SEMA4D	1	0	0	1	0	0	0
PTPRS	1	0	0	1	1	1	0
PTPRN2	1	1	1	0	0	0	0
ALCAM	1	0	0	1	1	0	0
LINGO1	1	1	1	0	0	0	0
COLEC12	1	0	0	1	1	0	0
PI16	1	0	0	1	1	1	0
RTN4RL2	1	1	0	0	1	0	0
SLITRK1	1	1	0	1	0	0	0
PLD3	1	0	0	1	1	0	0
SERPINI1	1	0	0	1	1	0	0
OLFM1	1	0	0	1	0	0	0
PRRT1	1	0	0	0	0	0	0
MYOC	1	0	0	0	0	0	0
PITHD1	1	0	0	1	1	0	0
SYT11	1	0	0	0	0	0	0
ABHD14A	1	0	0	0	0	0	0
CADM1	1	1	0	1	0	0	0
FGFBP2	1	0	0	0	0	0	0
LRRC4B	1	0	0	1	1	0	0
MAP1LC3A	1	0	0	0	0	0	0
SMOC1	1	0	1	1	0	0	0
C12orf49	1	0	0	0	0	0	0
PCSK1N	1	0	0	1	1	0	0
GLOD4	1	0	1	1	0	0	0
PCDHGC3	1	0	0	1	1	0	0
CBLN4	1	1	0	0	0	0	0
FAM49B	1	0	0	1	0	0	0
IMPAD1	1	1	0	1	0	0	0
B3GNT2	1	0	0	1	0	0	0
HYOU1	1	0	0	1	1	1	0
PODXL2	1	0	0	0	0	0	0
LRP1B	1	0	0	1	0	0	0
ART3	0	1	0	1	1	1	0
VAPA	1	1	0	1	0	0	0
BTD	0	1	0	1	1	0	0
CNTN3	1	1	0	1	0	0	0
PCDH10	1	0	0	1	0	0	0
CADM3	0	1	0	1	1	0	0
CELSR2	0	1	0	1	1	1	0
TAC3	1	0	1	0	0	0	0
CLSTN2	0	1	0	1	1	1	0
PLXNA1	1	0	0	0	0	0	0
GGT7	1	0	0	1	0	0	0
ENPP5	1	1	1	1	0	0	0
AJAP1	1	1	0	1	0	0	0
CDH9	1	1	1	1	0	0	0
CNTFR	0	1	0	1	1	0	0
CST3	0	1	0	1	1	0	0
NDRG4	1	1	0	1	0	0	0
MMP17	1	0	1	1	0	0	0
CST6	0	1	0	1	1	1	0
NDRG2	1	0	1	1	0	0	0
CTSH	0	1	0	1	1	0	0
ADAMTS8	1	0	0	1	0	0	0
CXCL16	0	1	0	1	1	1	0
CAMK2A	1	0	1	1	0	0	0
GDA	1	0	1	1	0	0	0
DAG1	0	1	0	1	1	0	0
PCDHGC5	1	1	1	0	0	0	0
PCDHAC2	1	1	0	1	0	0	0
PSAT1	1	0	1	1	0	0	0
ROBO1	1	0	1	1	0	0	0
SEC23IP	1	0	0	0	0	0	0
A2M	0	1	1	1	0	0	1
ABI3BP	0	1	1	0	0	0	0
ACACA	0	1	0	0	0	0	0
ACE	0	1	0	1	0	0	0
DNER	0	1	0	1	1	1	0
ACYP2	0	1	1	1	0	0	0
ADAM11	0	1	0	1	0	0	0
ADGRB1	0	1	0	0	0	0	0
ADGRL3	0	1	0	1	0	0	0
ANGPTL2	0	1	0	1	0	0	0
ANPEP	0	1	1	1	0	0	0
ANXA5	0	1	1	1	0	0	0
AP1B1	0	1	0	1	0	0	0
APOC3	0	1	0	0	0	0	0
EXTL2	0	1	0	1	1	0	0
ATP6AP2	0	1	0	1	0	0	0
BACE1	0	1	1	1	0	0	0
BDNF	0	1	1	0	0	0	0
BSG	0	1	0	1	0	0	0
FAM174A	0	1	0	1	1	0	0
C14orf37	0	1	0	0	0	0	0
FGFR2	0	1	0	1	1	0	0
C2	0	1	0	0	0	0	0
C8G	0	1	1	0	0	0	0
CA1	0	1	0	0	0	0	1
CA11	0	1	0	0	0	0	0
GOLM1	0	1	0	1	1	0	0
CAMK2D	0	1	0	1	0	0	0
CANX	0	1	1	1	0	0	0
GPR37L1	0	1	0	1	1	0	0
CBLN3	0	1	0	0	0	0	0
CD40	0	1	0	0	0	0	0
CDH12	0	1	0	0	0	0	0
CDH18	0	1	0	0	0	0	0
CDH22	0	1	0	1	0	0	0
CDH7	0	1	1	0	0	0	0
ICOSLG	0	1	0	1	1	0	0
NEFL	0	1	0	1	0	0	0
NRGN	0	1	1	1	0	0	0
CHST10	0	1	0	1	0	0	0
CLASRP	0	1	0	0	0	0	0
CLEC11A	0	1	0	1	0	0	0
CLIC1	0	1	0	1	0	0	1
KLK6	0	1	0	1	1	0	0
CNR1	0	1	0	0	0	0	0
LYNX1	0	1	0	1	1	1	0
CNTN6	0	1	0	1	0	0	0
CNTNAP5	0	1	0	1	0	0	0
CPVL	0	1	0	0	0	0	0
CRB2	0	1	0	0	0	0	0
CRELD1	0	1	0	1	0	0	0
MAN1A1	0	1	0	1	1	0	0
MEGF10	0	1	0	1	1	1	0
MFAP4	0	1	0	1	1	0	0
NPDC1	0	1	0	1	1	0	0
NPPC	0	1	0	1	1	1	0
DGCR2	0	1	0	1	0	0	0
DISP3	0	1	0	0	0	0	0
DLK2	0	1	0	1	0	0	0
NSG1	0	1	0	1	1	0	0
EDN1	0	1	0	0	0	0	0
EFNA5	0	1	0	0	0	0	0
EFNB3	0	1	0	1	0	0	0
PDGFB	0	1	0	1	1	0	0
EMILIN1	0	1	0	1	0	0	0
EMILIN2	0	1	0	1	0	0	0
EPHA5	0	1	0	0	0	0	0
ESAM	0	1	0	1	0	0	0
EXT2	0	1	0	1	0	0	0
PGLYRP2	0	1	1	0	1	0	0
F3	0	1	0	0	0	0	0
FAM171A1	0	1	0	1	0	0	0
PIANP	0	1	0	1	1	0	0
FAM19A5	0	1	0	0	0	0	0
FBLN2	0	1	0	1	0	0	0
PRKCSH	0	1	0	1	1	0	0
FSTL5	0	1	0	0	0	0	0
FTH1	0	1	1	0	0	0	0
FUCA1	0	1	0	1	0	0	0
PROCR	0	1	0	1	1	0	0
GALNT13	0	1	0	0	0	0	0
GALNT16	0	1	0	1	0	0	0
GALNT18	0	1	0	1	0	0	0
GALNT7	0	1	0	1	0	0	0
GANAB	0	1	0	0	0	0	0
GLRX	0	1	0	1	0	0	0
RELN	0	1	1	0	1	0	0
SEZ6	0	1	0	1	1	0	0
GRIA2	0	1	0	1	0	0	0
GRM4	0	1	0	0	0	0	0
GSS	0	1	1	1	0	0	0
GZMH	0	1	0	0	0	0	0
HBA1	0	1	0	0	0	0	0
HBB	0	1	0	0	0	0	0
HBD	0	1	0	0	0	0	0
HBEGF	0	1	0	0	0	0	0
HBZ	0	1	0	0	0	0	0
SLIT1	0	1	0	1	1	0	0
HFE2	0	1	0	0	0	0	0
HGFAC	0	1	1	0	0	0	0
HLA-C.P30501	0	1	0	0	0	0	0
HLA-C.P30505	0	1	0	0	0	0	0
HLA-C.Q07000	0	1	0	0	0	0	0
HLA-C.Q29865	0	1	0	0	0	0	0
HLA-C.Q9TNN7	0	1	0	0	0	0	0
HLA-G	0	1	0	0	0	0	0
HS6ST2	0	1	0	1	0	0	0
HSPA1A	0	1	0	0	0	0	0
HSPA8	0	1	1	1	0	0	0
SPARCL1	0	1	0	1	1	0	0
SPINK1	0	1	0	1	1	0	0
SULF2	0	1	0	1	1	0	0
IGHV2-70D	0	1	0	0	0	0	0
IGHV4-30-2	0	1	0	0	0	0	0
IGHV4-30-4	0	1	0	0	0	0	0
IGKV1-17	0	1	1	0	0	0	0
IGLV2-14	0	1	0	0	0	0	0
IL16	0	1	0	0	0	0	0
IL1RAPL1	0	1	0	1	0	0	0
IL3	0	1	0	0	0	0	0
IL6R	0	1	0	1	0	0	0
ING2	0	1	0	0	0	0	0
INPP5D	0	1	0	0	0	0	0
ITIH3	0	1	0	1	0	0	0
KDM2A	0	1	0	0	0	0	0
KIT	0	1	0	0	0	0	0
VSTM2A	0	1	0	1	1	0	0
GDI1	0	0	1	1	1	0	0
KRT24	0	1	0	0	0	0	0
KRT25	0	1	0	0	0	0	0
LAMB2	0	1	0	1	0	0	0
LCP1	0	1	1	1	0	0	0
LDHAL6A	0	1	0	0	0	0	0
LIPA	0	1	0	0	0	0	0
LRRC4	0	1	0	0	0	0	0
LRRTM2	0	1	0	1	0	0	0
CAND1	0	0	1	1	1	0	0
LYVE1	0	1	1	1	0	0	0
CFL1	0	0	1	1	1	0	0
MAN1B1	0	1	0	1	0	0	0
MAN2B2	0	1	1	0	0	0	0
MANEAL	0	1	0	1	0	0	0
MANSC1	0	1	0	1	0	0	0
MDN1	0	1	0	0	0	0	0
PPP1R7	0	0	1	1	1	0	0
SPON1	0	0	1	1	1	1	0
METRNL	0	1	1	0	0	0	0
UBE2L3	0	0	1	1	1	0	0
MGAT2	0	1	0	1	0	0	0
MMP14	0	1	0	1	0	0	0
MSLN	0	1	0	0	0	0	0
MST1L	0	1	0	0	0	0	0
NCSTN	0	1	0	1	0	0	0
NECTIN1	0	1	0	1	0	0	0
CFL2	0	0	1	1	1	1	0
FSCN1	0	0	1	1	1	0	0
NPTN	0	1	0	1	0	0	0
UBE2N	0	0	1	1	1	0	0
NTNG1	0	1	1	0	0	0	0
P0DOX5	0	1	0	0	0	0	0
PCSK2	0	1	1	0	0	0	0
HSPA4	0	0	1	1	1	0	0
PDYN	0	1	1	0	0	0	0
ACTB	0	0	1	1	1	0	0
AKR1B1	0	0	1	1	1	0	0
PGM1	0	1	1	1	0	0	0
PHLDB3	0	1	0	0	0	0	0
GDI2	0	0	1	1	1	0	0
PLA2G15	0	1	0	0	0	0	0
PLD5	0	1	0	1	0	0	0
PLGLB1	0	1	0	0	0	0	0
PLXDC1	0	1	0	1	0	0	0
PLXNA4	0	1	0	0	0	0	0
PREP	0	0	1	1	1	0	1
PNOC	0	1	1	0	0	0	0
PPY	0	1	0	0	0	0	0
UBE2V2	0	0	1	1	1	0	0
PRL	0	1	0	0	0	0	0
DYNLL2	0	0	1	1	1	0	0
PROZ	0	1	1	0	0	0	0
PRRT2	0	1	1	1	0	0	0
PVALB	0	1	0	1	0	0	0
QSOX2	0	1	0	1	0	0	0
RNASE6	0	0	1	1	1	1	0
SCN2B	0	1	0	1	0	0	0
SCN4B	0	1	0	1	0	0	0
SEMA3G	0	1	0	1	0	0	0
SEMA6A	0	1	0	0	0	0	0
VSIG4	0	0	1	1	1	0	0
SHISA4	0	1	0	1	0	0	0
SIRPB1	0	1	0	1	0	0	0
SIRPG	0	1	0	0	0	0	0
SLC5A5	0	1	0	0	0	0	0
PLXDC2	0	0	1	1	1	0	0
SLPI	0	1	0	1	0	0	0
SNAP25	0	1	1	1	0	0	0
PFN1	0	0	1	1	1	0	0
CD44	0	0	1	1	1	0	0
PRDX6	0	0	1	1	1	0	0
ST6GALNAC1	0	1	0	1	0	0	0
ST8SIA3	0	1	0	1	0	0	0
ST8SIA5	0	1	0	0	0	0	0
IGFBP5	0	0	1	1	1	1	0
SYT2	0	1	0	0	0	0	0
TATDN1	0	1	0	0	0	0	0
TGFA	0	1	0	0	0	0	0
TGFB1	0	1	0	1	0	0	0
TIMP4	0	1	0	0	0	0	0
TKT	0	1	1	1	0	0	0
TNFRSF1A	0	1	1	1	0	0	0
TPD52	0	1	0	0	0	0	0
NPC2	0	0	1	1	1	0	0
TXNDC17	0	1	1	1	0	0	0
UBB	0	1	1	0	0	0	0
UCHL1	0	1	0	1	0	0	0
UGT8	0	1	0	0	0	0	0
USH2A	0	1	0	0	0	0	0
VAT1L	0	1	0	1	0	0	0
VEGFA	0	1	0	0	0	0	0
COCH	0	0	1	1	1	1	0
TNFRSF12A	0	0	1	1	1	1	0
LRP1	0	0	1	1	1	1	0
YWHAH	0	1	1	1	0	0	0
ZNF648	0	1	0	0	0	0	0
ZP2	0	1	0	0	0	0	0
ITGB2	0	0	1	1	0	0	0
SPOCK2	0	0	1	1	1	1	0
SYN1	0	0	1	1	0	0	0
PPP3CA	0	0	1	1	0	0	0
PRDX3	0	0	1	1	0	0	0
GLO1	0	0	1	1	0	0	0
NEDD8	0	0	1	0	0	0	0
SNCA	0	0	1	1	0	0	0
B2M	0	0	1	1	1	0	0
S100B	0	0	1	1	1	1	0
TBCA	0	0	1	1	0	0	0
CYTL1	0	0	1	1	1	1	0
CSRNP1	0	0	1	0	0	0	0
CCN2	0	0	1	1	1	1	0
GFAP	0	0	1	1	0	0	1
TMSB4X	0	0	1	1	0	0	0
RAD23B	0	0	1	1	0	0	0
FBLN5	0	0	1	1	1	0	0
HTRA1	0	0	1	1	1	1	0
GMFB	0	0	1	1	0	0	0
AQP4	0	0	1	1	0	0	0
CALM3	0	0	1	0	0	0	0
SH3BGRL3	0	0	1	1	0	0	0
GPNMB	0	0	1	1	1	0	0
SHISA5	0	0	1	1	1	0	0
ARF3	0	0	1	0	0	0	0
CEND1	0	0	1	1	0	0	0
IGFBP4	0	0	1	1	1	1	0
NUDC	0	0	1	1	0	0	0
GGCT	0	0	1	1	0	0	0
PDGFA	0	0	1	1	1	0	0
MARCKS	0	0	1	1	0	0	0
TALDO1	0	0	1	1	0	0	0
HSP90AA1	0	0	1	1	0	0	0
ARHGDIA	0	0	1	1	0	0	0
LTBP1	0	0	1	1	1	0	0
SERPINF1	0	0	1	1	1	0	0
DPYSL2	0	0	1	1	0	0	0
ENDOD1	0	0	1	1	1	0	0
RNH1	0	0	1	1	0	0	0
CLIC4	0	0	1	1	0	0	0
MSN	0	0	1	1	0	0	1
HSPA1B	0	0	1	1	0	0	0
ANGPTL4	0	0	1	1	0	0	0
WDR1	0	0	1	1	0	0	0
TPM1	0	0	1	1	0	0	0
TAGLN	0	0	1	1	0	0	0
PIGR	0	0	1	1	0	0	0
SELENOP	0	0	1	1	1	1	0
IGFBP3	0	0	1	1	1	0	0
CBR1	0	0	1	1	0	0	0
PRKAR1A	0	0	1	1	0	0	0
TMEFF2	0	0	1	1	0	0	0
MGP	0	0	1	1	1	0	0
PTGDS	0	0	1	1	1	0	0
CAPG	0	0	1	1	0	0	0
RDX	0	0	1	1	0	0	0
SCRG1	0	0	1	1	1	0	0
COTL1	0	0	1	1	0	0	0
AKAP12	0	0	1	1	0	0	0
ACTA1	0	0	1	1	0	0	0
CTSB	0	0	1	1	1	0	0
CYCS	0	0	1	1	1	0	0
VCL	0	0	1	1	0	0	1
GAPDH	0	0	1	1	0	0	0
RNASET2	0	0	1	1	1	1	0
EZR	0	0	1	1	0	0	0
IL18BP	0	0	1	1	1	1	0
PSMA6	0	0	1	1	0	0	0
SPOCK1	0	0	1	1	1	1	0
TPM2	0	0	1	1	0	0	0
IGHV3-72	0	0	1	0	0	0	0
DNM1	0	0	1	1	0	0	0
STAB1	0	0	1	1	0	0	0
SPOCK3	0	0	1	1	1	1	0
AP2B1	0	0	1	1	0	0	0
SNCG	0	0	1	1	0	0	0
F5	1	0	0	0	1	0	0
NAXE	0	0	1	1	0	0	0
FLNA	0	0	1	1	0	0	1
IGLL5	1	0	0	0	1	0	0
EPB41L2	0	0	1	1	0	0	0
CSTB	0	0	1	1	0	0	0
SELENOW	0	0	1	0	0	0	0
JAG1	0	0	1	1	0	0	0
S100A6	0	0	1	1	0	0	0
CDH5	0	0	1	1	0	0	0
IGLV2-8	0	0	1	0	0	0	0
IGKV3D-20	1	0	0	0	1	0	0
LGALS1	0	0	1	1	0	0	0
MASP1	1	0	0	0	1	0	0
F9	1	0	0	0	1	0	0
PLS3	0	0	1	1	0	0	0
CETP	0	0	1	0	0	0	0
C5	1	0	0	0	1	0	0
NPY	1	0	0	0	1	0	0
SERPINB1	0	0	1	1	0	0	0
NUTF2	0	0	1	1	0	0	0
IGKV2-40	0	0	1	0	0	0	0
IGKV3-20	1	0	0	0	1	0	0
MDK	0	0	1	0	0	0	0
C9	1	0	0	0	1	0	0
LRG1	1	0	0	0	1	0	0
ENPP4	0	0	1	1	0	0	0
SFRP1	0	0	1	1	0	0	0
DLST	0	0	1	1	0	0	0
DCN	1	0	0	0	1	0	0
HEPACAM	0	0	1	1	0	0	0
IGKV2D-29	0	0	1	0	0	0	0
ADA2	0	0	1	1	0	0	0
PEPD	1	0	0	0	1	0	0
WIF1	0	0	1	0	0	0	0
LBP	1	0	0	0	1	0	0
CD109	0	0	1	1	0	0	0
LINGO3	0	0	1	0	0	0	0
MAMDC2	0	0	1	1	0	0	0
PAPPA2	0	0	1	0	0	0	0
LRRN1	0	0	1	1	0	0	0
AZGP1	1	0	0	0	1	0	0
SPRING1	0	0	1	0	0	0	0
CD5L	0	0	1	0	0	0	0
MET	0	0	1	1	0	0	0
LILRA2	0	0	1	1	0	0	0
PON1	0	0	1	0	0	0	0
CHST7	0	0	1	1	0	0	0
IGHV4-39	0	0	1	0	0	0	0
STX12	0	0	1	1	0	0	0
PRCP	1	0	0	0	1	0	0
PRAP1	0	0	1	0	0	0	0
NID2	1	0	0	0	1	0	0
IDH1	0	0	1	1	0	0	0
ACAN	0	0	1	1	0	0	0
CDH10	0	0	1	0	0	0	0
MOG	0	0	1	1	0	1	0
NOTCH1	0	0	1	1	0	0	0
IGHM	0	0	1	0	0	0	0
IGLV8-61	0	0	1	0	0	0	0
FUT11	0	0	1	1	0	0	0
QPCT	1	0	0	0	1	0	0
CCDC173	0	0	1	0	0	0	0
IGG-1	0	0	1	0	0	0	0
CALY	1	0	0	0	1	1	0
IGHV3-30	0	0	1	0	0	0	0
C1RL	0	1	0	0	1	1	0
GAA	0	0	1	0	0	0	0
NXPH3	0	0	1	0	0	0	0
IGLV5-39	0	0	1	0	0	0	0
EIF4G3	0	1	0	0	1	1	0
FTL	0	0	1	1	0	0	1
IGL-1	0	0	1	0	0	0	0
ATP1A2	0	0	1	1	0	1	0
CRP	0	0	1	0	0	0	0
IGA-2	0	0	1	0	0	0	0
FUCA2	0	1	0	0	1	0	0
IGHV1-69	0	1	0	0	1	0	0
QDPR	0	0	1	1	0	0	0
KLK7	0	1	0	0	1	0	0
MEGF8	0	1	0	0	1	0	0
NIF3L1	0	0	1	1	0	0	0
PLAUR	0	0	1	1	0	0	0
IGHV3-9	0	0	1	0	0	0	0
LTF	0	0	1	1	0	0	0
F13A1	0	0	1	0	0	0	0
STX1B	0	0	1	1	0	0	0
PENK	0	1	0	0	1	0	0
ICAM1	0	0	1	1	0	0	0
TRHDE	0	0	1	1	0	0	0
B3GAT3	0	0	1	1	0	0	0
INHBA	0	0	1	0	0	0	0
DBH	0	0	1	0	0	0	0
IGHV6-1	0	0	1	0	0	0	0
PMP2	0	1	0	0	1	0	0
TREM2	0	1	0	0	1	0	0
JCHAIN	0	0	1	0	0	0	0
NDST1	0	0	1	0	0	0	0
IGKV3-11	0	0	1	0	0	0	0
GPC5	0	0	1	1	0	0	0
STC2	0	0	1	1	0	0	0
CYRIB	0	0	1	0	1	0	0
LAMA4	0	0	1	1	0	0	0
VLDLR	0	0	1	1	0	0	0
ADAMTS1	0	0	1	0	0	0	0
PGRMC1	0	0	1	1	0	0	0
LECT2	0	0	1	0	0	0	0
S100A7	0	0	1	0	0	0	0
VNN1	0	0	1	0	0	0	0
A4GALT	0	0	1	1	0	0	0
ADGRG1	0	0	1	1	0	0	0
LAIR1	0	0	1	1	0	0	0
GRN	0	0	1	0	1	1	0
VTN	0	0	1	0	1	0	0
DSC1	0	0	1	1	0	0	0
SFRP4	0	0	1	0	0	0	0
ARSA	0	0	1	1	0	0	0
PBXIP1	0	0	1	1	0	0	0
MT1E	0	0	1	0	1	0	0
IGK	0	0	1	0	0	0	0
FSTL3	0	0	1	0	1	0	0
NUCB2	0	0	1	0	0	0	0
CA10	0	0	1	0	0	0	0
GNB1	0	0	1	0	1	0	0
THBS1	0	0	1	1	0	0	0
PTPRT	0	0	1	1	0	0	0
SLITRK3	0	0	1	0	0	0	0
CFHR2	0	0	1	0	1	0	0
TNFRSF8	0	0	1	0	0	0	0
SPINK5	0	0	1	0	0	0	0
VWA1	0	0	1	1	0	0	0
CHST15	0	0	1	1	0	0	0
C1QTNF3	0	0	1	0	0	0	0
PCDHB9	0	0	1	0	0	0	0
AMY2B	0	0	1	0	0	0	0
CFB	0	0	1	0	0	0	0
FCN3	0	0	1	0	0	0	0
CNTNAP4	0	0	1	0	1	0	0
F13B	0	0	1	0	0	0	0
NLGN4X	0	0	1	1	0	0	0
BCAM	0	0	1	1	0	0	0
IGKV1D-33	0	0	1	0	0	0	0
C4B	0	0	0	1	1	0	0
C4A	0	0	0	1	1	0	1
GSN	0	0	0	1	1	0	0
C7	0	0	0	1	1	0	0
TNXB	0	0	0	1	1	0	0
LAMA2	0	0	0	1	0	0	0
CLU	0	0	0	1	1	0	1
HP	0	0	0	1	0	0	1
CNTN2	0	0	0	1	1	1	0
C1S	0	0	0	1	1	0	0
FBN1	0	0	0	1	0	0	0
EFEMP1	0	0	0	1	1	0	0
COL6A1	0	0	0	1	1	1	0
C1R	0	0	0	1	0	1	0
ECM1	0	0	0	1	0	0	0
AGT	0	0	0	1	1	0	0
COL1A1	0	0	0	1	0	0	0
LTBP4	0	0	0	1	1	0	0
NID1	0	0	0	1	1	0	0
ITIH5	0	0	0	1	1	0	0
SORL1	0	0	0	1	0	0	0
LGALS3BP	0	0	0	1	1	1	0
LAMB1	0	0	0	1	0	0	0
NUCB1	0	0	0	1	1	0	0
LAMC1	0	0	0	1	0	0	0
MRC1	0	0	0	1	0	0	0
LTBP2	0	0	0	1	1	1	0
BCAN	0	0	0	1	1	0	0
CPE	0	0	0	1	0	0	0
TGFBI	0	0	0	1	1	1	0
PCOLCE	0	0	0	1	1	0	0
MCAM	0	0	0	1	1	0	0
CD163	0	0	0	1	1	0	0
ECM2	0	0	0	1	1	1	0
QSOX1	0	0	0	1	1	1	0
COL1A2	0	0	0	1	0	0	0
CEMIP	0	0	0	1	0	0	0
MAP1B	0	0	0	1	0	0	0
PAPLN	0	0	0	1	1	1	0
IGF2R	0	0	0	1	0	0	0
NEFM	0	0	0	1	0	0	0
GOLIM4	0	0	0	1	1	1	0
OGN	0	0	0	1	1	0	0
MANBA	0	0	0	1	1	0	0
AEBP1	0	0	0	1	1	1	0
TMEM132C	0	0	0	1	0	0	0
VCAM1	0	0	0	1	0	0	0
LAMA5	0	0	0	1	0	0	0
PLTP	0	0	0	1	1	0	0
VIM	0	0	0	1	0	0	1
NRP2	0	0	0	1	0	0	0
CD14	0	0	0	1	1	1	0
CHRD	0	0	0	1	0	0	0
SDF4	0	0	0	1	1	0	0
F10	0	0	0	1	1	1	0
THBS4	0	0	0	1	0	0	0
FSTL1	0	0	0	1	1	0	0
SLC38A10	0	0	0	1	0	0	0
ERAP1	0	0	0	1	0	0	0
DNAJC3	0	0	0	1	0	0	0
OLFML3	0	0	0	1	1	1	0
PEBP4	0	0	0	1	1	0	0
GPC1	0	0	0	1	1	0	0
CHRDL1	0	0	0	1	0	0	0
XYLT1	0	0	0	1	1	0	0
NOTCH3	0	0	0	1	0	0	0
PPIB	0	0	0	1	1	0	0
TIMP2	0	0	0	1	1	0	0
TNC	0	0	0	1	1	0	0
POSTN	0	0	0	1	0	0	0
CTSF	0	0	0	1	0	0	0
SLC3A2	0	0	0	1	0	0	0
GLG1	0	0	0	1	0	0	0
TFRC	0	0	0	1	0	0	0
CCN3	0	0	0	1	1	1	0
DSC2	0	0	0	1	0	0	0
PDIA3	0	0	0	1	1	0	0
C1QB	0	0	0	1	1	1	0
MRC2	0	0	0	1	0	0	0
COMP	0	0	0	1	1	0	0
SERPINE2	0	0	0	1	0	0	0
MDGA1	0	0	0	1	0	0	0
AGA	0	0	0	1	0	0	0
EFEMP2	0	0	0	1	1	1	0
TCN2	0	0	0	1	1	0	0
OMD	0	0	0	1	1	1	0
ROBO2	0	0	0	1	0	0	0
EPHA7	0	0	0	1	0	0	0
COL18A1	0	0	0	1	0	0	0
LAMC3	0	0	0	1	0	0	0
TGFBR3	0	0	0	1	0	0	0
PRELP	0	0	0	1	1	0	0
PROC	0	0	0	1	0	0	0
GNPTG	0	0	0	1	1	1	0
PDIA4	0	0	0	1	0	0	0
TIMP1	0	0	0	1	1	0	0
COL4A2	0	0	0	1	0	0	0
SPTAN1	0	0	0	1	0	0	0
HSPA13	0	0	0	1	0	0	0
CALB1	0	0	0	1	0	0	0
GPX3	0	0	0	1	1	0	0
SSC5D	0	0	0	1	0	0	0
FAM20C	0	0	0	1	0	0	0
SORT1	0	0	0	1	1	1	0
CTBS	0	0	0	1	0	0	0
MINPP1	0	0	0	1	1	1	0
P4HB	0	0	0	1	1	0	0
SEMA4B	0	0	0	1	1	0	0
EPHB2	0	0	0	1	0	0	0
GALNT10	0	0	0	1	0	0	0
FLNC	0	0	0	1	0	0	0
HSPA2	0	0	0	1	0	0	0
ASPH	0	0	0	1	0	0	0
DSG2	0	0	0	1	1	0	0
EGFR	0	0	0	1	0	0	0
MGAT5	0	0	0	1	0	0	0
CSF1R	0	0	0	1	1	0	0
MDGA2	0	0	0	1	0	0	0
C16orf89	0	0	0	1	1	0	0
SEMA3F	0	0	0	1	0	0	0
MGAT1	0	0	0	1	1	0	0
ISLR	0	0	0	1	0	0	0
BGN	0	0	0	1	0	0	0
CA4	0	0	0	1	0	0	0
MAN1C1	0	0	0	1	0	0	0
PLXNB1	0	0	0	1	0	0	0
OAF	0	0	0	1	0	0	0
RARRES2	0	0	0	1	1	1	0
FGL2	0	0	0	1	0	0	0
C1QC	0	0	0	1	1	1	0
NAGLU	0	0	0	1	0	0	0
HLA-A	0	0	0	1	0	0	0
PTN	0	0	0	1	0	0	0
SGCE	0	0	0	1	1	0	0
HLA-C	0	0	0	1	1	0	0
MSTN	0	0	0	1	0	0	0
ALDH1A1	0	0	0	1	0	0	0
PCSK9	0	0	0	1	0	0	0
AMY1A	0	0	0	1	0	0	0
FOLR2	0	0	0	1	0	0	0
UNC5C	0	0	0	1	0	0	0
LMAN1	0	0	0	1	0	0	0
EMILIN3	0	0	0	1	0	0	0
TMEM132B	0	0	0	1	0	0	0
FRZB	0	0	0	1	1	1	0
EFCAB14	0	0	0	1	0	0	0
PTPRK	0	0	0	1	0	0	0
PAMR1	0	0	0	1	0	0	0
MAN2B1	0	0	0	1	0	0	0
C1QA	0	0	0	1	1	1	0
GALNT6	0	0	0	1	0	0	0
HSPD1	0	0	0	1	0	0	0
CALM2	0	0	0	1	0	0	0
DKFZp686J1372	0	0	0	1	0	0	0
RNF13	0	0	0	1	0	0	0
B4GALT1	0	0	0	1	0	0	0
CHI3L2	0	0	0	1	0	0	0
EPB41	0	0	0	1	0	0	0
TMEM132E	0	0	0	1	0	0	0
ERP44	0	0	0	1	0	0	0
CTSS	0	0	0	1	0	0	0
YWHAQ	0	0	0	1	1	0	0
CCDC126	0	0	0	1	0	0	0
NOMO2	0	0	0	1	0	0	0
TPM4	0	0	0	1	0	0	0
NENF	0	0	0	1	0	0	0
ITGB1	0	0	0	1	0	0	0
PDIA6	0	0	0	1	0	0	0
CNTN5	0	0	0	1	0	0	0
MAP2	0	0	0	1	0	0	0
ACHE	0	0	0	1	0	0	0
ADAMTS4	0	0	0	1	0	0	0
GALNT15	0	0	0	1	0	0	0
MYH9	0	0	0	1	0	0	0
NLGN1	0	0	0	1	0	0	0
ERBB3	0	0	0	1	0	0	0
DSC3	0	0	0	1	0	0	0
PLD4	0	0	0	1	0	0	0
MEGF9	0	0	0	1	1	0	0
WFDC2	0	0	0	1	1	1	0
MXRA8	0	0	0	1	0	0	0
DIPK1C	0	0	0	1	0	0	0
SCUBE1	0	0	0	1	0	0	0
PDCD6IP	0	0	0	1	0	0	0
B4GALNT1	0	0	0	1	0	0	0
GALNS	0	0	0	1	0	0	0
COL6A2	0	0	0	1	0	0	0
LTBP3	0	0	0	1	0	0	0
CCER2	0	0	0	1	0	0	0
CD248	0	0	0	1	0	0	0
HSPB1	0	0	0	1	0	0	0
PIK3IP1	0	0	0	1	1	0	0
HS6ST1	0	0	0	1	0	0	0
TENM1	0	0	0	1	0	0	0
STIP1	0	0	0	1	0	0	0
C1QTNF5	0	0	0	1	0	0	0
TXNDC5	0	0	0	1	0	0	0
LNPEP	0	0	0	1	0	0	0
ERBB4	0	0	0	1	0	0	0
RECK	0	0	0	1	0	0	0
ADGRL2	0	0	0	1	0	0	0
GDF11	0	0	0	1	0	0	0
IGF2	0	0	0	1	1	1	0
AKR1A1	0	0	0	1	0	0	0
CDH20	0	0	0	1	0	0	0
ADAMTSL2	0	0	0	1	0	0	0
WSCD1	0	0	0	1	0	0	0
FGFR3	0	0	0	1	0	0	0
EFNB1	0	0	0	1	0	0	0
IGSF1	0	0	0	1	0	0	0
EIF4A1	0	0	0	1	0	0	0
MAG	0	0	0	1	0	0	0
TAGLN3	0	0	0	1	0	0	0
CLUL1	0	0	0	1	0	0	0
NCL	0	0	0	1	0	0	0
SEMA3A	0	0	0	1	0	0	0
HAVCR2	0	0	0	1	0	0	0
ITGBL1	0	0	0	1	0	0	0
ATRNL1	0	0	0	1	0	0	0
CPAMD8	0	0	0	1	0	0	0
LFNG	0	0	0	1	0	0	0
AK1	0	0	0	1	0	0	0
LRP8	0	0	0	1	0	0	0
CD93	0	0	0	1	0	0	0
SELENOM	0	0	0	1	0	0	0
TWSG1	0	0	0	1	1	1	0
CAP1	0	0	0	1	1	0	0
B4GALNT4	0	0	0	1	0	0	0
ESD	0	0	0	1	0	0	0
FLRT1	0	0	0	1	0	0	0
THBS3	0	0	0	1	0	0	0
RAB14	0	0	0	1	1	0	0
PCDH19	0	0	0	1	0	0	0
COL4A1	0	0	0	1	0	0	0
EPB41L3	0	0	0	1	0	0	0
PTPRJ	0	0	0	1	0	0	0
ITM2C	0	0	0	1	0	0	0
OLFM2	0	0	0	1	0	0	0
MATN3	0	0	0	1	0	0	0
FKRP	0	0	0	1	0	0	0
FAM20B	0	0	0	1	0	0	0
FDPS	0	0	0	1	1	0	0
SPINT1	0	0	0	1	0	0	0
EMC10	0	0	0	1	0	0	0
OXT	0	0	0	1	0	0	0
JAM2	0	0	0	1	0	0	0
VWC2	0	0	0	1	0	0	0
ABCA2	0	0	0	1	1	0	0
PGLS	0	0	0	1	1	0	0
THSD4	0	0	0	1	0	0	0
UNC5B	0	0	0	1	0	0	0
ANGPTL1	0	0	0	1	0	0	0
SIL1	0	0	0	1	0	0	0
LSR	0	0	0	1	0	0	0
SNCB	0	0	0	1	0	0	0
SEMA4C	0	0	0	1	0	0	0
AP2A2	0	0	0	1	0	0	0
LRIG2	0	0	0	1	0	0	0
NME1-NME2	0	0	0	1	0	0	0
NELL1	0	0	0	1	0	0	0
MESD	0	0	0	1	0	0	0
RMDN3	0	0	0	1	0	0	0
DPP3	0	0	0	1	1	0	0
ADAMTSL3	0	0	0	1	0	0	0
PTK7	0	0	0	1	0	0	0
ROBO4	0	0	0	1	0	0	0
PLEC	0	0	0	1	0	0	1
CTSO	0	0	0	1	0	0	0
ADCYAP1	0	0	0	1	0	0	0
COL21A1	0	0	0	1	0	0	0
EXT1	0	0	0	1	0	0	0
LHPP	0	0	0	1	1	0	0
PLEKHB1	0	0	0	1	0	0	0
PVR	0	0	0	1	1	0	0
ARMH4	0	0	0	1	0	0	0
DDAH2	0	0	0	1	0	0	0
RAD23A	0	0	0	1	1	1	0
RGN	0	0	0	1	1	0	0
ACO2	0	0	0	1	0	0	0
EDIL3	0	0	0	1	0	0	0
COL11A1	0	0	0	1	0	0	0
DSTN	0	0	0	1	0	0	1
RTBDN	0	0	0	1	0	0	0
TMEM189-UBE2V1	0	0	0	1	0	0	0
TFPI	0	0	0	1	0	0	0
AP2A1	0	0	0	1	1	0	0
TPPP3	0	0	0	1	1	0	0
SEPTIN7	0	0	0	1	0	0	0
RAB4B	0	0	0	1	0	0	0
BTN2A1	0	0	0	1	0	0	0
B3GNT9	0	0	0	1	0	0	0
C1QL2	0	0	0	1	0	0	0
OLFML2B	0	0	0	1	0	0	0
EDN3	0	0	0	1	0	0	0
TAGLN2	0	0	0	1	1	0	0
SCUBE2	0	0	0	1	0	0	0
TLN1	0	0	0	1	1	0	0
BRINP1	0	0	0	1	0	0	0
GASK1A	0	0	0	1	0	0	0
ATF6B	0	0	0	1	0	0	0
C1QL1	0	0	0	1	0	0	0
RAN	0	0	0	1	0	0	0
CD99	0	0	0	1	1	0	0
C1GALT1	0	0	0	1	0	0	0
STX7	0	0	0	1	0	0	0
ROR1	0	0	0	1	0	0	0
EGFLAM	0	0	0	1	0	0	0
CD84	0	0	0	1	0	0	0
TENM3	0	0	0	1	0	0	0
RAB6B	0	0	0	1	1	0	0
PODN	0	0	0	1	0	0	0
FHL1	0	0	0	1	0	0	0
OSCAR	0	0	0	1	0	0	0
OLFML1	0	0	0	1	0	0	0
CALU	0	0	0	1	0	0	0
EPHB3	0	0	0	1	0	0	0
COL5A2	0	0	0	1	0	0	0
PCSK6	0	0	0	1	0	0	0
SF3A1	0	0	0	1	0	0	0
MT3	0	0	0	1	0	0	0
ATP1B2	0	0	0	1	0	0	0
LRP4	0	0	0	1	0	0	0
LAMP5	0	0	0	1	0	0	0
PCP4	0	0	0	1	0	0	0
RIDA	0	0	0	1	0	0	0
RNASE2	0	0	0	1	1	0	0
DCBLD2	0	0	0	1	0	0	0
SEL1L	0	0	0	1	0	0	0
BST1	0	0	0	1	0	0	0
PGD	0	0	0	1	0	0	0
THSD7A	0	0	0	1	0	0	0
SLC1A2	0	0	0	1	0	0	0
MAT2A	0	0	0	1	1	0	0
PPM1L	0	0	0	1	0	0	0
CHST12	0	0	0	1	0	0	0
ITGAM	0	0	0	1	0	0	0
BMP6	0	0	0	1	0	0	0
CHST1	0	0	0	1	0	0	0
OLFML2A	0	0	0	1	0	0	0
MPI	0	0	0	1	1	0	0
FAM20A	0	0	0	1	0	0	0
TMEM108	0	0	0	1	0	0	0
TBCB	0	0	0	1	1	0	0
ME1	0	0	0	1	0	0	0
FOLR3	0	0	0	1	0	0	0
2026-09-15	0	0	0	1	0	0	0
PFN2	0	0	0	1	0	0	0
SAA1	0	0	0	1	0	0	0
S100A13	0	0	0	1	1	0	0
PCDHGA9	0	0	0	1	0	0	0
ACTN4	0	0	0	1	0	0	0
SHISA7	0	0	0	1	0	0	0
EFNA1	0	0	0	1	0	0	0
NHLRC3	0	0	0	1	0	0	0
SERPINB9	0	0	0	1	0	0	0
AHCY	0	0	0	1	0	0	1
PRRG1	0	0	0	1	0	0	0
ANXA6	0	0	0	1	0	0	0
DRAXIN	0	0	0	1	0	0	0
GPC4	0	0	0	1	0	0	0
PSMA4	0	0	0	1	1	1	0
PTPRC	0	0	0	1	0	0	0
SLC12A5	0	0	0	1	0	0	0
JAM3	0	0	0	1	1	0	0
NUDT5	0	0	0	1	1	0	0
CAP2	0	0	0	1	1	1	0
C1QTNF4	0	0	0	1	0	0	0
HLA-DRA	0	0	0	1	0	0	0
LASP1	0	0	0	1	0	0	0
ASTN1	0	0	0	1	0	0	0
RELT	0	0	0	1	0	0	0
ELN	0	0	0	1	0	0	0
SCRN1	0	0	0	1	0	0	0
XYLT2	0	0	0	1	0	0	0
ABHD14B	0	0	0	1	0	0	0
IGFBPL1	0	0	0	1	0	0	0
PSMA1	0	0	0	1	0	1	0
ADM	0	0	0	1	1	1	0
NXPH4	0	0	0	1	1	0	0
CD46	0	0	0	1	0	0	0
TM9SF3	0	0	0	1	0	0	0
NCR3LG1	0	0	0	1	0	0	0
PSMA3	0	0	0	1	0	1	0
PSMB7	0	0	0	1	0	0	0
ADIRF	0	0	0	1	0	0	0
S100A11	0	0	0	1	0	0	0
MXRA7	0	0	0	1	0	0	0
TAFA1	0	0	0	1	0	0	0
PTPRU	0	0	0	1	0	0	0
HAPLN4	0	0	0	1	0	0	0
MT1X	0	0	0	1	0	0	0
BIN1	0	0	0	1	1	0	0
SLIT3	0	0	0	1	0	0	0
S100A4	0	0	0	1	0	0	0
AARS1	0	0	0	1	0	0	0
PXDN	0	0	0	1	0	0	0
EXTL3	0	0	0	1	0	0	0
HEBP2	0	0	0	1	1	0	0
PSMA7	0	0	0	1	0	0	0
PRKAR1B	0	0	0	1	0	0	0
GFRA1	0	0	0	1	0	0	0
CTHRC1	0	0	0	1	0	0	0
TMEFF1	0	0	0	1	0	0	0
H6PD	0	0	0	1	0	0	0
TAFA5	0	0	0	1	1	1	0
NAXD	0	0	0	1	0	0	0
PSMA5	0	0	0	1	0	1	0
TMED7	0	0	0	1	0	0	0
NECTIN2	0	0	0	1	0	0	0
DTD1	0	0	0	1	0	0	0
CST1	0	0	0	1	0	0	0
GAS1	0	0	0	1	0	0	0
OSMR	0	0	0	1	0	0	0
TNFSF13B	0	0	0	1	0	0	0
CAB39	0	0	0	1	1	0	0
MENT	0	0	0	1	0	0	0
DLG4	0	0	0	1	0	0	0
PACSIN1	0	0	0	1	0	0	0
EPHA6	0	0	0	1	0	0	0
EEF1G	0	0	0	1	0	0	0
NME3	0	0	0	1	0	0	0
FAM3A	0	0	0	1	0	0	0
CHST3	0	0	0	1	0	0	0
C1QTNF1	0	0	0	1	0	0	0
ADAMTS2	0	0	0	1	0	0	0
PSMD9	0	0	0	1	0	0	0
MAPK1	0	0	0	1	0	0	0
C1GALT1C1	0	0	0	1	0	0	0
CPLX2	0	0	0	1	0	0	0
VWC2L	0	0	0	1	0	0	0
CCDC80	0	0	0	1	0	0	0
GAL3ST4	0	0	0	1	0	0	0
THOP1	0	0	0	1	0	0	0
HLA-DRB1	0	0	0	1	0	0	0
LILRB4	0	0	0	1	0	0	0
0	0	0	0	1	0	0	0
PPP3R1	0	0	0	1	0	0	0
DDT	0	0	0	1	0	0	0
SNX12	0	0	0	1	0	0	0
PTPA	0	0	0	1	0	0	0
BAMBI	0	0	0	1	0	0	0
BPNT1	0	0	0	1	0	0	0
OTUB1	0	0	0	1	1	1	0
HLA-E	0	0	0	1	0	0	0
CRELD2	0	0	0	1	0	0	0
GABARAPL2	0	0	0	1	0	0	0
ANTXR1	0	0	0	1	0	0	0
PTPRB	0	0	0	1	0	0	0
PSMB6	0	0	0	1	0	0	0
FABP7	0	0	0	1	0	0	0
STX1A	0	0	0	1	0	0	0
SLC9A3R1	0	0	0	1	0	0	0
PSMB1	0	0	0	1	0	0	0
BSCL2	0	0	0	1	0	0	0
SUMF1	0	0	0	1	0	0	0
RFNG	0	0	0	1	0	0	0
GLUL	0	0	0	1	0	0	0
GJA1	0	0	0	1	0	0	0
INAFM1	0	0	0	1	1	0	0
SSB	0	0	0	1	1	0	0
HEBP1	0	0	0	1	1	0	0
RGS10	0	0	0	1	0	0	0
TOLLIP	0	0	0	1	1	0	0
LRPAP1	0	0	0	1	0	0	0
ICAM2	0	0	0	1	0	0	0
SARAF	0	0	0	1	0	0	0
GYG1	0	0	0	1	0	0	0
IDI1	0	0	0	1	0	0	0
YKT6	0	0	0	1	0	0	0
DCBLD1	0	0	0	1	0	0	0
MPST	0	0	0	1	1	1	0
BMPR2	0	0	0	1	0	0	0
AIF1	0	0	0	1	0	0	0
B3GAT1	0	0	0	1	0	0	0
PTMS	0	0	0	1	1	0	0
TWF2	0	0	0	1	1	0	0
CNPY3	0	0	0	1	0	0	0
ASPRV1	0	0	0	1	0	0	0
FZD1	0	0	0	1	0	0	0
MILR1	0	0	0	1	0	0	0
NEDD8-MDP1	0	0	0	1	0	0	0
PILRA	0	0	0	1	0	0	0
VSNL1	0	0	0	1	0	0	0
KIRREL3	0	0	0	1	0	0	0
UBQLN2	0	0	0	1	0	0	0
CORO1C	0	0	0	1	0	0	0
PHPT1	0	0	0	1	0	0	0
SPRN	0	0	0	1	0	0	0
CD320	0	0	0	1	0	0	0
MYL6	0	0	0	1	0	0	0
ST6GAL1	0	0	0	1	0	0	0
NPC1	0	0	0	1	0	0	0
CLMP	0	0	0	1	0	0	0
YIPF3	0	0	0	1	1	0	0
CRLF1	0	0	0	1	0	0	0
KDR	0	0	0	1	0	0	0
VEGFC	0	0	0	1	0	0	0
MPZ	0	0	0	1	0	0	0
GINM1	0	0	0	1	0	0	0
ACVR1B	0	0	0	1	0	0	0
VAMP2	0	0	0	1	0	0	0
SRGN	0	0	0	1	0	0	0
GALNT4	0	0	0	1	0	0	0
PCP4L1	0	0	0	1	0	0	0
PSMC5	0	0	0	1	0	0	0
CMBL	0	0	0	1	0	0	0
MGAT4B	0	0	0	1	0	0	0
EVI2A	0	0	0	1	0	0	0
MT1F	0	0	0	1	0	0	0
GP1BA	0	0	0	1	0	0	0
MCFD2	0	0	0	1	0	0	0
PTTG1IP	0	0	0	1	0	0	0
CTTN	0	0	0	1	0	0	0
MYRF	0	0	0	1	0	0	0
ADD1	0	0	0	1	0	0	0
EPB41L1	0	0	0	1	0	0	0
CSRP1	0	0	0	1	0	0	0
NRG3	0	0	0	1	0	0	0
UBL3	0	0	0	1	0	0	0
ATP6V1E1	0	0	0	1	1	0	0
BOLA2	0	0	0	1	0	0	0
PDCD5	0	0	0	1	0	0	0
UNC5A	0	0	0	1	0	0	0
LUZP2	0	0	0	1	0	0	0
TNFSF12	0	0	0	1	0	0	0
MMP15	0	0	0	1	0	0	0
SCAMP1	0	0	0	1	0	0	0
UGP2	0	0	0	1	0	0	1
PSMA2	0	0	0	1	1	1	0
TIMP3	0	0	0	1	0	0	0
EIF4B	0	0	0	1	0	0	0
CRYAB	0	0	0	1	1	0	0
CD97	0	0	0	1	0	0	0
GATD3B	0	0	0	1	0	0	0
EPHB4	0	0	0	1	0	0	0
NECTIN3	0	0	0	1	0	0	0
RANBP1	0	0	0	1	1	1	0
TGFBR2	0	0	0	1	0	0	0
WARS1	0	0	0	1	1	0	0
COL2A1	0	0	0	1	0	0	0
CLTB	0	0	0	1	1	0	0
ADSL	0	0	0	1	0	0	0
INHBB	0	0	0	1	0	0	0
CDC42	0	0	0	1	1	0	0
MTPN	0	0	0	1	1	0	0
TMED2	0	0	0	1	0	0	0
CMPK1	0	0	0	1	0	0	0
MMP3	0	0	0	1	0	0	0
TAFA2	0	0	0	1	0	0	0
MYLK	0	0	0	1	0	0	0
CRIP2	0	0	0	1	0	0	0
FIBIN	0	0	0	1	0	0	0
FAM234B	0	0	0	1	0	0	0
STC1	0	0	0	1	0	0	0
SLC24A2	0	0	0	1	0	0	0
UFM1	0	0	0	1	1	0	0
SUMO3	0	0	0	1	0	0	0
SCGB1A1	0	0	0	1	1	0	0
ACOT7	0	0	0	1	0	0	0
CKMT1A	0	0	0	1	0	0	0
SIGLEC9	0	0	0	1	0	0	0
MAPK3	0	0	0	1	0	0	0
TAX1BP1	0	0	0	1	0	0	0
FAM241B	0	0	0	1	0	0	0
KITLG	0	0	0	1	0	0	0
CHPF	0	0	0	1	0	0	0
CCDC7	0	0	0	1	0	0	0
CREG2	0	0	0	1	0	0	0
ARPC2	0	0	0	1	1	0	0
CHSY3	0	0	0	1	0	0	0
CADPS	0	0	0	1	0	0	0
SYNJ2BP-COX16	0	0	0	1	0	0	0
TPT1	0	0	0	1	1	0	0
CRISPLD1	0	0	0	1	1	0	0
BCAS1	0	0	0	1	0	0	0
CD58	0	0	0	1	0	0	0
DNAJB2	0	0	0	1	0	0	0
COL23A1	0	0	0	1	0	0	0
MAT2B	0	0	0	1	1	1	0
RPH3A	0	0	0	1	0	0	0
LY6D	0	0	0	1	0	0	0
GREM1	0	0	0	1	0	0	0
TPST1	0	0	0	1	0	0	0
TMEM9B	0	0	0	1	0	0	0
OSTM1	0	0	0	1	0	0	0
CACYBP	0	0	0	1	1	0	0
ST6GALNAC5	0	0	0	1	0	0	0
TMEM178A	0	0	0	1	0	0	0
FZD7	0	0	0	1	0	0	0
SDC4	0	0	0	1	0	0	0
ACAA2	0	0	0	1	0	0	0
JMJD8	0	0	0	1	0	0	0
SV2A	0	0	0	1	0	0	0
PSMB3	0	0	0	1	1	1	0
ARPC4	0	0	0	1	1	0	0
CCN1	0	0	0	1	0	0	0
ATOX1	0	0	0	1	0	0	0
TNFRSF14	0	0	0	1	0	0	0
FKBP2	0	0	0	1	0	0	0
TMEM59	0	0	0	1	0	0	0
FJX1	0	0	0	1	0	0	0
NSG2	0	0	0	1	0	0	0
GABARAP	0	0	0	1	0	0	0
SULF1	0	0	0	1	0	0	0
PODXL	0	0	0	1	0	0	0
REXO2	0	0	0	1	0	0	0
CCS	0	0	0	1	0	0	0
GABBR1	0	0	0	1	0	0	0
SUCO	0	0	0	1	0	0	0
NRN1L	0	0	0	1	0	0	0
SLC39A6	0	0	0	1	0	0	0
HINT1	0	0	0	1	0	0	0
PF4	0	0	0	1	0	0	0
SDC2	0	0	0	1	0	0	0
MEPE	0	0	0	1	0	0	0
NAGPA	0	0	0	1	0	0	0
GREM2	0	0	0	1	0	0	0
ELFN2	0	0	0	1	0	0	0
PSMB4	0	0	0	1	1	0	0
HLA-DPB1	0	0	0	1	0	0	0
CUEDC2	0	0	0	1	0	0	0
S100A1	0	0	0	1	0	0	0
HACD3	0	0	0	1	0	0	0
MMP28	0	0	0	1	0	0	0
MGAT5B	0	0	0	1	0	0	0
BGLAP	0	0	0	1	0	0	0
B4GALT3	0	0	0	1	0	0	0
PDXP	0	0	0	1	1	1	0
LAYN	0	0	0	1	0	0	0
SVIP	0	0	0	1	0	0	0
LTBR	0	0	0	1	0	0	0
CEP192	0	0	0	1	0	0	0
ARPP21	0	0	0	1	0	0	0
ITGB8	0	0	0	1	0	0	0
OPTN	0	0	0	1	0	0	0
TXNDC12	0	0	0	1	0	0	0
S1PR1	0	0	0	1	0	0	0
SHISA9	0	0	0	1	0	0	0
PKIA	0	0	0	1	0	0	0
TMEM59L	0	0	0	1	0	0	0
CHADL	0	0	0	1	0	0	0
RNF150	0	0	0	1	0	0	0
PPFIBP1	0	0	0	1	0	0	0
TCN1	0	0	0	1	0	0	0
PLEKHB2	0	0	0	1	0	0	0
TAAR9	0	0	0	1	0	0	0
LYPD6	0	0	0	1	0	0	0
CCL19	0	0	0	1	0	0	0
TNFSF8	0	0	0	1	0	0	0
TGFBR1	0	0	0	1	0	0	0
SLC38A6	0	0	0	1	0	0	0
CZIB	0	0	0	1	1	0	0
YME1L1	0	0	0	1	0	0	0
LY86	0	0	0	1	0	0	0
IFNGR1	0	0	0	1	0	0	0
F11R	0	0	0	1	0	0	0
RNF167	0	0	0	1	0	0	0
HCN2	0	0	0	1	0	0	0
TFAP4	0	0	0	1	0	0	0
SLC24A4	0	0	0	1	0	0	0
SHISA8	0	0	0	1	0	0	0
AKAP5	0	0	0	1	0	0	0
SLC1A3	0	0	0	1	1	0	0
ADA	0	0	0	1	0	0	0
CCL2	0	0	0	1	0	0	0
RIN2	0	0	0	1	0	0	0
PYCARD	0	0	0	1	0	0	0
CD8A	0	0	0	1	0	0	0
PEF1	0	0	0	1	0	0	0
ADCYAP1R1	0	0	0	1	0	0	0
UAP1	0	0	0	1	0	0	0
SV2C	0	0	0	1	0	0	0
RNASEL	0	0	0	1	0	0	0
GSTT2B	0	0	0	1	0	0	0
CRYGD	0	0	0	1	0	0	0
CEP68	0	0	0	1	0	0	0
STYK1	0	0	0	1	0	0	0
ARHGAP28	0	0	0	1	0	0	0
GPIHBP1	0	0	0	1	0	0	0
PCLO	0	0	0	1	0	0	0
ZMYND11	0	0	0	1	0	0	0
AMOTL2	0	0	0	1	0	0	0
CORO1B	0	0	0	1	1	0	0
BLOC1S6	0	0	0	1	0	0	0
PDE4DIP	0	0	0	1	0	0	0
FAM73B	0	0	0	1	0	0	0
STX8	0	0	0	1	0	0	0
PLPP7	0	0	0	1	0	0	0
ADCY3	0	0	0	1	0	0	0
TMSB15A	0	0	0	1	0	0	0
PRSS8	0	0	0	1	0	0	0
ADK	0	0	0	0	1	0	0
CRKL	0	0	0	0	1	0	0
DYNC1I2	0	0	0	0	1	0	0
ARF5	0	0	0	0	1	1	0
ARPP19	0	0	0	0	1	0	0
HYI	0	0	0	0	1	0	0
AGL	0	0	0	0	1	1	0
POTEJ	0	0	0	0	1	0	0
ATP6V1H	0	0	0	0	1	0	0
SMS	0	0	0	0	1	0	0
RAP1GDS1	0	0	0	0	1	0	0
GNAI2	0	0	0	0	1	0	0
KHSRP	0	0	0	0	1	0	0
EPHX1	0	0	0	0	1	0	0
PREPL	0	0	0	0	1	0	0
PLPBP	0	0	0	0	1	0	0
HNRNPA3	0	0	0	0	1	0	1
RALB	0	0	0	0	1	0	0
PRKACB	0	0	0	0	1	0	0
HSPH1	0	0	0	0	1	1	0
EFHD2	0	0	0	0	1	1	0
PRKACA	0	0	0	0	1	0	0
CLTA	0	0	0	0	1	0	0
WNK1	0	0	0	0	1	0	0
ARPC1A	0	0	0	0	1	0	0
CPQ	0	0	0	0	1	1	0
PPIF	0	0	0	0	1	0	0
PLP1	0	0	0	0	1	0	0
PROS1	0	0	0	0	1	1	0
PHOX2B	0	0	0	0	1	1	0
FN3KRP	0	0	0	0	1	0	0
CAPN1	0	0	0	0	1	0	1
DYNC1H1	0	0	0	0	1	0	0
NEFH	0	0	0	0	1	0	1
INAFM2	0	0	0	0	1	1	0
LCN2	0	0	0	0	1	0	0
PICALM	0	0	0	0	1	0	0
DNM1L	0	0	0	0	1	0	0
PLIN3	0	0	0	0	1	1	0
PGAM2	0	0	0	0	1	1	0
GNPDA1	0	0	0	0	1	0	0
PFDN2	0	0	0	0	1	0	0
FCGBP	0	0	0	0	1	0	0
UBE2M	0	0	0	0	1	0	0
ATIC	0	0	0	0	1	0	0
FH	0	0	0	0	1	1	0
CNP	0	0	0	0	1	0	0
REEP5	0	0	0	0	1	0	0
DYNC1I1	0	0	0	0	1	0	0
UBE2I	0	0	0	0	1	0	0
ALDH9A1	0	0	0	0	1	0	0
TPM3	0	0	0	0	1	0	0
TSN	0	0	0	0	1	0	0
PNP	0	0	0	0	1	1	0
NIT2	0	0	0	0	1	1	1
YARS1	0	0	0	0	1	0	0
CTSL	0	0	0	0	1	0	0
FABP1	0	0	0	0	1	0	0
TSC22D1	0	0	0	0	1	0	0
RAB21	0	0	0	0	1	0	0
ITGA7	0	0	0	0	1	0	0
ANXA1	0	0	0	0	1	1	0
IGHG4	0	0	0	0	1	0	0
PAICS	0	0	0	0	1	0	0
PGM2L1	0	0	0	0	1	0	0
GSTM5	0	0	0	0	1	0	0
SBDS	0	0	0	0	1	0	0
PTMA	0	0	0	0	1	0	0
ERH	0	0	0	0	1	0	0
PNPO	0	0	0	0	1	0	0
GCLC	0	0	0	0	1	1	0
HSPA4L	0	0	0	0	1	0	0
MBP	0	0	0	0	1	0	0
MT2A	0	0	0	0	1	0	0
PDLIM1	0	0	0	0	1	0	0
TK2	0	0	0	0	1	0	0
AAMDC	0	0	0	0	1	0	0
NUCKS1	0	0	0	0	1	0	0
CBR3	0	0	0	0	1	0	0
NAP1L1	0	0	0	0	1	1	0
CRK	0	0	0	0	1	1	0
KPNB1	0	0	0	0	1	0	0
HLA-B	0	0	0	0	1	0	0
RAB6A	0	0	0	0	1	0	0
RAC1	0	0	0	0	1	1	0
RAB5C	0	0	0	0	1	1	0
C1QBP	0	0	0	0	1	0	1
ISOC1	0	0	0	0	1	0	0
ANXA2	0	0	0	0	1	0	0
VPS35	0	0	0	0	1	0	0
GNPDA2	0	0	0	0	1	1	0
CFHR1	0	0	0	0	1	0	0
RPL7	0	0	0	0	1	0	0
CNN3	0	0	0	0	1	0	0
DYNLRB1	0	0	0	0	1	0	0
AVP	0	0	0	0	1	1	0
HNRNPD	0	0	0	0	1	0	0
AHCYL2	0	0	0	0	1	0	0
FCGR2A	0	0	0	0	1	1	0
TKFC	0	0	0	0	1	0	0
SRP14	0	0	0	0	1	0	0
QPRT	0	0	0	0	1	0	0
STRAP	0	0	0	0	1	0	0
PFDN1	0	0	0	0	1	0	0
MAPRE3	0	0	0	0	1	1	0
ATP2B4	0	0	0	0	1	1	0
PURA	0	0	0	0	1	0	0
ATP6V1A	0	0	0	0	1	0	0
IPO5	0	0	0	0	1	1	0
RAB7A	0	0	0	0	1	0	0
NICOL1	0	0	0	0	1	1	0
CDC37	0	0	0	0	1	0	0
CALD1	0	0	0	0	1	0	0
HEXB	0	0	0	0	1	0	0
SRSF1	0	0	0	0	1	0	0
CPPED1	0	0	0	0	1	0	0
EIF3J	0	0	0	0	1	0	0
BPNT2	0	0	0	0	1	0	0
EPHX2	0	0	0	0	1	0	0
NPM1	0	0	0	0	1	0	0
CAPS	0	0	0	0	1	0	0
SRI	0	0	0	0	1	1	0
KRT2	0	0	0	0	1	0	0
PRKCA	0	0	0	0	1	0	0
IDH2	0	0	0	0	1	1	0
PSMD2	0	0	0	0	1	0	0
PFKM	0	0	0	0	1	0	0
PFKL	0	0	0	0	1	0	0
CAPZA1	0	0	0	0	1	0	0
GGH	0	0	0	0	1	0	0
PFDN5	0	0	0	0	1	0	0
EIF5A	0	0	0	0	1	0	0
LZIC	0	0	0	0	1	0	0
ASMTL	0	0	0	0	1	1	0
PZP	0	0	0	0	1	0	0
CUL3	0	0	0	0	1	0	0
RPL4	0	0	0	0	1	0	0
REG3A	0	0	0	0	1	0	0
BLVRB	0	0	0	0	1	0	0
PTPN11	0	0	0	0	1	0	0
LANCL1	0	0	0	0	1	0	0
ACBD7	0	0	0	0	1	0	0
GLTP	0	0	0	0	1	0	0
ACTR1A	0	0	0	0	1	0	0
RPL6	0	0	0	0	1	0	0
UBQLN1	0	0	0	0	1	0	0
ALAD	0	0	0	0	1	0	0
FKBP3	0	0	0	0	1	0	0
GLRX3	0	0	0	0	1	0	0
NEBL	0	0	0	0	1	1	0
PTGR1	0	0	0	0	1	0	0
CAPZA2	0	0	0	0	1	0	0
RAB35	0	0	0	0	1	0	0
OLA1	0	0	0	0	1	0	0
H4C1	0	0	0	0	1	0	0
RAB5B	0	0	0	0	1	0	1
LZTFL1	0	0	0	0	1	1	0
ACO1	0	0	0	0	1	1	0
ADH5	0	0	0	0	1	0	0
PPP2R1A	0	0	0	0	1	0	0
COX6B1	0	0	0	0	1	0	0
AHNAK	0	0	0	0	1	0	1
TCEAL3	0	0	0	0	1	0	0
PADI2	0	0	0	0	1	0	0
CCL18	0	0	0	0	1	0	0
RAB11B	0	0	0	0	1	0	0
CARHSP1	0	0	0	0	1	0	0
RAB10	0	0	0	0	1	0	0
PUDP	0	0	0	0	1	0	0
IPO7	0	0	0	0	1	0	0
PHGDH	0	0	0	0	1	0	0
PPP2R2A	0	0	0	0	1	0	0
NACA	0	0	0	0	1	0	0
PDXK	0	0	0	0	1	0	0
NAGK	0	0	0	0	1	0	0
AKR1C3	0	0	0	0	1	0	0
RPL31	0	0	0	0	1	0	0
H1-4	0	0	0	0	1	0	0
NQO1	0	0	0	0	1	0	0
SUB1	0	0	0	0	1	0	0
VAPB	0	0	0	0	1	0	0
SNX6	0	0	0	0	1	0	0
KRT5	0	0	0	0	1	0	0
GNB2	0	0	0	0	1	0	0
ARPC3	0	0	0	0	1	0	0
GSPT1	0	0	0	0	1	0	0
ACY1	0	0	0	0	1	1	0
RHOA	0	0	0	0	1	0	0
CARS1	0	0	0	0	1	0	0
CNDP2	0	0	0	0	1	1	1
GFUS	0	0	0	0	1	0	0
BANF1	0	0	0	0	1	0	0
APEX1	0	0	0	0	1	0	0
USP14	0	0	0	0	1	0	0
NUDT3	0	0	0	0	1	0	0
ATRN	0	0	0	0	1	0	0
CYB5R2	0	0	0	0	1	0	0
COPS4	0	0	0	0	1	0	0
CTSZ	0	0	0	0	1	0	0
EIF1	0	0	0	0	1	0	0
PSMD10	0	0	0	0	1	0	0
GMPR2	0	0	0	0	1	0	0
ARL3	0	0	0	0	1	0	0
CS	0	0	0	0	1	1	0
ACTR2	0	0	0	0	1	0	0
VCP	0	0	0	0	1	1	0
PAFAH1B1	0	0	0	0	1	0	0
ACTN1	0	0	0	0	1	0	0
PSME1	0	0	0	0	1	0	0
PSIP1	0	0	0	0	1	0	0
PCBP2	0	0	0	0	1	0	0
GRHPR	0	0	0	0	1	1	0
PPBP	0	0	0	0	1	0	0
ACTR3	0	0	0	0	1	0	0
HSPA9	0	0	0	0	1	0	0
XPNPEP1	0	0	0	0	1	0	0
PPP1CA	0	0	0	0	1	0	0
TFG	0	0	0	0	1	1	0
SEPTIN8	0	0	0	0	1	1	0
HNRNPL	0	0	0	0	1	0	0
EIF4H	0	0	0	0	1	0	0
NAPRT	0	0	0	0	1	0	0
STXBP1	0	0	0	0	1	0	0
GNG2	0	0	0	0	1	0	0
PSMD6	0	0	0	0	1	0	0
MAPK1IP1L	0	0	0	0	1	0	0
TBC1D2	0	0	0	0	1	0	0
RPS13	0	0	0	0	1	0	0
TUBA4A	0	0	0	0	1	0	0
ACTG1	0	0	0	0	1	0	0
EWSR1	0	0	0	0	1	0	0
IGLV1-51	0	0	0	0	1	0	0
RAB8A	0	0	0	0	1	0	0
PPP1CB	0	0	0	0	1	1	0
RPL15	0	0	0	0	1	0	0
NIT1	0	0	0	0	1	0	0
SPARC	0	0	0	0	1	0	0
UBA3	0	0	0	0	1	1	0
ACLY	0	0	0	0	1	0	0
PSMB2	0	0	0	0	0	1	0
PSMB5	0	0	0	0	0	1	0
HNRNPDL	0	0	0	0	0	1	0
SLC25A5	0	0	0	0	0	1	0
LYPLAL1	0	0	0	0	0	1	0
SORD	0	0	0	0	0	1	0
GNAZ	0	0	0	0	0	1	0
VAMP3	0	0	0	0	0	1	0
RAB1B	0	0	0	0	0	1	0
ELOC	0	0	0	0	0	1	0
GNA13	0	0	0	0	0	1	0
LMNB2	0	0	0	0	0	0	1
FGA	0	0	0	0	0	0	1
RPN1	0	0	0	0	0	0	1
FGG	0	0	0	0	0	0	1
RPL12	0	0	0	0	0	0	1
RTRAF	0	0	0	0	0	0	1
AMPD2	0	0	0	0	0	0	1
SLC25A1	0	0	0	0	0	0	1
SNAP91	0	0	0	0	0	0	1
HADHB	0	0	0	0	0	0	1
SLC2A1	0	0	0	0	0	0	1
HSPA12A	0	0	0	0	0	0	1
FYN	0	0	0	0	0	0	1
LMNA	0	0	0	0	0	0	1
HIST3H3	0	0	0	0	0	0	1
PRPS1	0	0	0	0	0	0	1
GRIPAP1	0	0	0	0	0	0	1
BRSK2	0	0	0	0	0	0	1
CSDE1	0	0	0	0	0	0	1
GLS	0	0	0	0	0	0	1
PRKCE	0	0	0	0	0	0	1
LONP1	0	0	0	0	0	0	1
LRPPRC	0	0	0	0	0	0	1
FARSA	0	0	0	0	0	0	1
IDH3A	0	0	0	0	0	0	1
PIP4K2B	0	0	0	0	0	0	1
CDC42BPB	0	0	0	0	0	0	1
ABLIM2	0	0	0	0	0	0	1
HTT	0	0	0	0	0	0	1
RAB18	0	0	0	0	0	0	1
CMAS	0	0	0	0	0	0	1
ATP5J	0	0	0	0	0	0	1
GNAI3	0	0	0	0	0	0	1
ITSN1	0	0	0	0	0	0	1
NCOA7	0	0	0	0	0	0	1
USMG5	0	0	0	0	0	0	1
DDX17	0	0	0	0	0	0	1
VAC14	0	0	0	0	0	0	1
